# Evolutionary analysis of conserved non-coding elements subsequent to whole-genome duplication in opium poppy

**DOI:** 10.1101/2023.05.06.539671

**Authors:** Yu Xu, Stephen J. Bush, Xinyi Yang, Linfeng Xu, Bo Wang, Kai Ye

**Affiliations:** School of Life Science and Technology, Xi’an Jiaotong University, Xi’an, Shaanxi, China; School of Automation Science and Engineering, Faculty of Electronic and Information Engineering, Xi’an Jiaotong University, Xi’an, Shaanxi, China; MOE Key Lab for Intelligent Networks & Networks Security, Faculty of Electronic and Information Engineering, Xi’an Jiaotong University, Xi’an, Shaanxi, China; Genome Institute, the First Affiliated Hospital of Xi’an Jiaotong University, Xi’an, Shaanxi, China

**Keywords:** Conserved non-coding elements, transcriptomic evolution, whole-genome duplication, fractionation, BIA gene cluster

## Abstract

Whole-genome duplication (WGD) leads to the duplication of both coding and non-coding sequences within an organism’s genome, providing an abundant supply of genetic material that can drive evolution, ultimately contributing to plant adaptation and speciation. Although non-coding sequences contain numerous regulatory elements, they have been understudied compared to coding sequences. In order to address this gap, we explored the evolutionary patterns of regulatory sequences, coding sequences, and transcriptomes using conserved non-coding elements (CNEs) as regulatory element proxies following the recent WGD event in opium poppy (*Papaver somniferum*). Our results showed similar evolutionary patterns in subgenomes of regulatory and coding sequences. Specifically, the biased or unbiased retention of coding sequences reflected the same pattern as retention levels in regulatory sequences. Further, the divergence of gene expression patterns mediated by regulatory element variations occurred at a more rapid pace than that of gene coding sequences. However, gene losses were purportedly dependent on relaxed selection pressure in coding sequences. Specifically, the rapid evolution of tissue-specific benzylisoquinoline alkaloids production in *P. somniferum* was associated with regulatory element changes. The origin of a novel stem-specific ACR, which utilized ancestral cis-elements as templates, is likely to be linked to the evolutionary trajectory behind the transition of the *PSMT1-CYP719A21* cluster from high levels of expression solely in *P. rhoeas* root tissue to its elevated expression in *P. somniferum* stem tissue. Our findings demonstrate that rapid regulatory element evolution can contribute to the emergence of new phenotypes and provide valuable insights into the high evolvability of regulatory elements.

**Significance Statement:** This study demonstrates that rapid evolution of regulatory elements can drive the emergence of novel phenotypes in plants. Our investigation, in particular, revealed that the evolution of stem-specific high expression patterns of BIAs genes in *P. somniferum* was linked to rapid changes in regulatory elements.
