## Supplementary material for "Evolutionary analysis of conserved non-coding elements subsequent to whole-genome duplication in opium poppy": Table S3.xlsx

### Sheet: Sheet1
Table S3. The statistics of singletons and duplicates of each subgenome.
K-mer differences method
Ancestral_Chromosome	Subgenom1_Singletons	Subgenom2_Singletons	Duplicates	P_Value
chr1	302	264	746	0.182576
chr2	341	341	1399	1
chr3	401	371	1167	0.361099
chr4	364	310	1475	0.0663065
chr5	277	276	1323	1
chr6	251	222	1051	0.241818
chr7	269	246	903	0.395752
P value was calculated using fisher.test function in R package
Retained rates differences method
Ancestral_Chromosome	Subgenom1_Singletons	Subgenom2_Singletons	Duplicates	P_Value
chr1	309	234	739	0.00666523
chr2	357	318	1398	0.183787
chr3	413	341	1164	0.0236217
chr4	358	292	1473	0.0193083
chr5	268	266	1315	0.962152
chr6	242	219	1050	0.354552
chr7	249	227	895	0.38089
P value was calculated using fisher.test function in R package
