## Supplementary material for "Evolutionary analysis of conserved non-coding elements subsequent to whole-genome duplication in opium poppy": Table S6.xlsx

### Sheet: Sheet1
Table S6. The quantile-based length distribution of CNEs for three different species.
	P. somniferum	Maize	Soybean
0	15	15	15
0.05	21	17	18
0.1	25	19	19
0.15	31	21	21
0.2	36	22	24
0.25	42	24	26
0.3	49	26	28
0.35	57	28	31
0.4	66	30	34
0.45	75	33	37
0.5	84	36	41
0.55	93	39	45
0.6	104	43	50
0.65	118	48	56
0.7	136	54	64
0.75	158	62	75
0.8	188	72	89
0.85	228	87	109
0.9	287	110	140
0.95	391	153	198
1	2631	1404	1487
