## Supplementary material for "Evolutionary analysis of conserved non-coding elements subsequent to whole-genome duplication in opium poppy": Table S8.xlsx

### Sheet: Sheet1
Table S8. Enrichment of regulatory sequences with CNEs.
		Overlap with ACRs related bases	Overlap with Non_ACRs related bases	p-value	odds ratio	95 percent confidence interval
Fine Root	CNEs	195941	4226254	p-value < 2.2e-16	4.05427	4.028231 4.079863
	Non_CNEs	180231	15760574
Tap Root	CNEs	535257	3886938	p-value < 2.2e-16	3.59058	3.57676 3.60414
	Non_CNEs	588784	15352021
Stem	CNEs	742107	3680088	p-value < 2.2e-16	3.37834	3.366947 3.389344
	Non_CNEs	897917	15042888
Petal	CNEs	142075	4280120	p-value < 2.2e-16	3.13511	3.112967 3.157633
	Non_CNEs	167008	15773797
Leaf	CNEs	11936	4410259	p-value < 2.2e-16	2.58734	2.526924 2.649147
	Non_CNEs	16657	15924148
		Overlap with putative TFBSs related bases	Overlap with Non_putative TFBSs related bases	p-value	odds ratio	95 percent confidence interval
TF	CNEs	2249985	2172210	p-value < 2.2e-16	1.03994	1.037718 1.042155
	Non_CNEs	7954580	7986225
