## Supplementary material for "Evolutionary analysis of conserved non-coding elements subsequent to whole-genome duplication in opium poppy": Table S11.xlsx

### Sheet: Sheet1
Table S11. Details of evolutionary trajectories for P. somniferum duplicates and singletons with the mean value of selection pressures as the threshold.
Classification of evolutionary trajectories of P. somniferum duplicates by measuring the selection pressures.
Classification	ωD1,A	ωD2,A	Pairs
Both_Conservation	<= ωO1,O2	<= ωO1,O2	5726
Specialization_1	> ωO1,O2	<= ωO1,O2	614
Specialization_2	<= ωO1,O2	> ωO1,O2	541
Both_Specialization	> ωO1,O2	> ωO1,O2	1177
Total	-	-	8058
Classification of evolutionary trajectories of P. somniferum singletons by measuring the selection pressures.
Classification	ωS1,A	ωS2,A	Count
Sub1_Conservation	<= ωO1,O2	-	1343
Sub1_Specialization	> ωO1,O2	-	861
Sub2_Conservation	-	<= ωO1,O2	1227
Sub2_Specialization	-	> ωO1,O2	800
Note: Genes with Ka = 0 and Ks = 0 were removed. ωO1,O2 is the mean selection pressures for single-copy orthologous genes identified across three Papaver species.
