## Supplementary material for "Evolutionary analysis of conserved non-coding elements subsequent to whole-genome duplication in opium poppy": Table S12.xlsx

### Sheet: both_conservation
Table S12. KEGG enrichment results of four types of evolutionary trajectories for duplicates.
Term Name	MainClass	GeneHitsInSelectedSet	AllGenesInSelectedSet	GeneHitsInBackground	AllGenesInBackground	p-value	enrichFactor	GeneListInSelectedSets	corrected p-value(BH method)
B 09182 Protein families: genetic information processing	A09180 Brite Hierarchies	1993	3641	10825	21232	3.47415e-07	1.07362	[Pso04G29910.0, Pso05G11990.0, Pso08G22720.0, Pso01G44270.0, Pso06G14430.0, Pso04G04540.0, Pso05G26850.0, Pso02G08360.0, Pso10G21720.0, Pso03G50960.0, Pso07G33180.0, Pso08G27990.0, Pso08G31270.0, Pso05G06640.0, Pso05G38150.0, Pso03G46060.0, Pso03G06450.0, Pso03G41720.0, Pso05G35280.0, Pso01G23730.0, Pso07G08310.0, Pso06G24820.0, Pso10G06660.0, Pso06G02440.0, Pso07G22340.0, Pso04G22460.0, Pso07G01…	7.74737e-05
03011 Ribosome	A09180 Brite Hierarchies	203	3641	858	21232	4.34718e-07	1.37968	[Pso03G16730.0, Pso02G39710.0, Pso03G09720.0, Pso05G15540.0, Pso05G35230.0, Pso06G35210.0, PsoUNG12580.0, PsoUNG16650.0, Pso03G06510.0, Pso10G13910.0, Pso04G23890.0, Pso05G05030.0, Pso06G12250.0, Pso07G32380.0, Pso07G15440.0, Pso09G17460.0, Pso06G08970.0, Pso08G22250.0, Pso10G21770.0, Pso02G62460.0, Pso03G36470.0, Pso07G02180.0, Pso07G09400.0, Pso03G55710.0, Pso04G22460.0, Pso08G19360.0, Pso10G06…	4.84711e-05
03010 Ribosome	A09120 Genetic Information Processing	193	3641	819	21232	1.11232e-06	1.37418	[Pso03G16730.0, Pso02G39710.0, Pso03G09720.0, Pso05G15540.0, Pso05G35230.0, Pso06G35210.0, PsoUNG12580.0, PsoUNG16650.0, Pso03G06510.0, Pso10G13910.0, Pso04G23890.0, Pso05G05030.0, Pso06G12250.0, Pso07G32380.0, Pso07G15440.0, Pso09G17460.0, Pso06G08970.0, Pso08G22250.0, Pso10G21770.0, Pso02G62460.0, Pso03G36470.0, Pso07G02180.0, Pso07G09400.0, Pso03G55710.0, Pso04G22460.0, Pso08G19360.0, Pso10G06…	8.26825e-05
00860 Porphyrin and chlorophyll metabolism	A09100 Metabolism	38	3641	112	21232	1.25147e-05	1.9785	[Pso03G07120.0, Pso02G05730.0, Pso10G21990.0, Pso10G06100.0, Pso08G20640.0, Pso09G23850.0, Pso02G04490.0, Pso02G51080.0, Pso09G19930.0, Pso03G42660.0, Pso05G04190.0, Pso11G18510.0, Pso07G16530.0, Pso02G00890.0, Pso07G27010.0, Pso08G40600.0, Pso04G21170.0, Pso08G18510.0, Pso01G45580.0, Pso06G10930.0, Pso11G16690.0, Pso04G31710.0, Pso09G20090.0, Pso11G18580.0, Pso09G20050.0, Pso03G51520.0, Pso03G31…	0.000697696
B 09122 Translation	A09120 Genetic Information Processing	402	3641	2001	21232	0.000175785	1.17152	[Pso03G16730.0, Pso05G15540.0, Pso06G14430.0, Pso06G35210.0, Pso02G17260.0, PsoUNG12580.0, Pso05G05030.0, Pso06G12250.0, Pso07G32380.0, Pso09G17750.0, Pso09G03000.0, Pso02G02170.0, Pso02G35060.0, Pso06G08970.0, Pso08G22250.0, Pso02G62460.0, Pso01G23730.0, Pso03G36470.0, Pso06G24820.0, Pso10G06660.0, Pso07G03510.0, Pso06G02440.0, Pso04G23720.0, Pso04G22460.0, Pso10G16720.0, Pso07G26120.0, Pso08G22…	0.00653336
00906 Carotenoid biosynthesis	A09100 Metabolism	22	3641	61	21232	0.000304068	2.10312	[Pso09G12260.0, PsoUNG02230.0, Pso11G27480.0, Pso04G16480.0, Pso03G55940.0, Pso05G16890.0, Pso10G32560.0, Pso03G36210.0, Pso05G40640.0, Pso01G10140.0, Pso10G00590.0, Pso11G00560.0, Pso06G20710.0, Pso02G00350.0, Pso01G36830.0, Pso05G45130.0, PsoUNG11480.0, Pso05G20060.0, Pso11G18250.0, PsoUNG09090.0, Pso04G19650.0, Pso09G22440.0]	0.00968675
03015 mRNA surveillance pathway	A09120 Genetic Information Processing	65	3641	253	21232	0.000370492	1.49818	[Pso03G36880.0, Pso11G20940.0, Pso11G22870.0, Pso09G29250.0, Pso11G27930.0, Pso10G29590.0, Pso02G17260.0, Pso09G15830.0, Pso09G19680.0, Pso09G17750.0, Pso06G02810.0, Pso10G29460.0, Pso03G49940.0, PsoUNG07090.0, Pso05G01050.0, Pso08G17150.0, Pso03G37250.0, Pso04G11520.0, Pso06G20590.0, Pso05G35390.0, Pso10G06660.0, Pso02G08850.0, Pso01G32720.0, PsoUNG13550.0, Pso06G15240.0, Pso06G24960.0, PsoUNG07…	0.0103275
03000 Transcription factors	A09180 Brite Hierarchies	146	3641	664	21232	0.000653178	1.2822	[Pso02G00570.0, Pso06G13630.0, Pso09G06870.0, Pso04G11610.0, Pso03G49330.0, Pso09G06930.0, Pso09G21230.0, Pso04G13060.0, Pso11G35320.0, Pso10G21720.0, Pso03G33300.0, Pso03G21420.0, Pso03G23310.0, Pso02G50030.0, Pso05G39470.0, Pso02G07790.0, Pso11G08100.0, Pso02G04580.0, Pso06G24970.0, Pso11G19690.0, Pso02G16780.0, Pso08G10930.0, Pso08G33600.0, Pso05G24030.0, PsoUNG09960.0, Pso07G03300.0, Pso10G02…	0.0161843
B 09108 Metabolism of cofactors and vitamins	A09100 Metabolism	138	3641	628	21232	0.00092713	1.28141	[Pso02G05730.0, Pso03G28610.0, Pso10G16680.0, Pso06G10590.0, Pso05G05460.0, PsoUNG04310.0, Pso02G04490.0, Pso05G17950.0, Pso01G05520.0, Pso09G19930.0, Pso03G42660.0, Pso09G23670.0, Pso08G32070.0, Pso03G30810.0, Pso09G33400.0, Pso07G16530.0, Pso07G10310.0, Pso04G01650.0, Pso02G07560.0, Pso02G00890.0, Pso07G23800.0, Pso08G18510.0, Pso02G62000.0, Pso11G16690.0, Pso09G20050.0, PsoUNG08660.0, Pso04G18…	0.020675
03029 Mitochondrial biogenesis	A09180 Brite Hierarchies	178	3641	840	21232	0.00114341	1.23569	[Pso10G05200.0, Pso05G27710.0, Pso03G26430.0, Pso04G29910.0, Pso01G31800.0, Pso11G20000.0, Pso08G18250.0, Pso04G00090.0, Pso06G06990.0, Pso06G14430.0, Pso06G17930.0, Pso01G21140.0, Pso08G23230.0, Pso01G02770.0, Pso01G42470.0, Pso07G33180.0, Pso03G21420.0, Pso04G22950.0, Pso09G04810.0, Pso07G23020.0, Pso06G13570.0, Pso07G19220.0, Pso05G52030.0, Pso11G18170.0, Pso03G42140.0, Pso01G41300.0, Pso08G25…	0.0231801
A09150 Organismal Systems	A09150 Organismal Systems	133	3641	614	21232	0.00199539	1.26315	[Pso07G26080.0, Pso06G13630.0, Pso04G11610.0, Pso11G18900.0, Pso09G21230.0, Pso10G04400.0, Pso05G19780.0, Pso03G33300.0, Pso10G01970.0, Pso09G24470.0, Pso03G23310.0, Pso05G39470.0, Pso02G04580.0, Pso04G17220.0, Pso06G35380.0, Pso11G19690.0, Pso01G40690.0, Pso02G02700.0, Pso02G16780.0, PsoUNG09230.0, Pso08G10930.0, Pso08G21720.0, Pso05G24030.0, Pso08G04140.0, Pso10G02800.0, Pso05G36690.0, Pso09G20…	0.037081
B 09159 Environmental adaptation	A09150 Organismal Systems	133	3641	614	21232	0.00199539	1.26315	[Pso07G26080.0, Pso06G13630.0, Pso04G11610.0, Pso11G18900.0, Pso09G21230.0, Pso10G04400.0, Pso05G19780.0, Pso03G33300.0, Pso10G01970.0, Pso09G24470.0, Pso03G23310.0, Pso05G39470.0, Pso02G04580.0, Pso04G17220.0, Pso06G35380.0, Pso11G19690.0, Pso01G40690.0, Pso02G02700.0, Pso02G16780.0, PsoUNG09230.0, Pso08G10930.0, Pso08G21720.0, Pso05G24030.0, Pso08G04140.0, Pso10G02800.0, Pso05G36690.0, Pso09G20…	0.037081
01001 Protein kinases	A09180 Brite Hierarchies	110	3641	498	21232	0.00242068	1.28805	[Pso10G11290.0, Pso11G18900.0, PsoUNG00010.0, Pso05G36550.0, Pso09G31680.0, Pso02G33840.0, Pso03G11190.0, Pso02G03930.0, Pso04G22950.0, Pso09G24470.0, Pso08G27010.0, Pso11G07530.0, Pso08G28180.0, PsoUNG00330.0, Pso01G01880.0, PsoUNG09230.0, Pso05G40030.0, Pso02G16570.0, Pso05G34840.0, Pso11G23030.0, Pso05G13100.0, Pso08G19750.0, Pso04G07410.0, Pso07G02210.0, Pso09G20370.0, Pso01G38170.0, Pso08G02…	0.0385579
03110 Chaperones and folding catalysts	A09180 Brite Hierarchies	143	3641	672	21232	0.00282173	1.2409	[Pso01G28420.0, Pso05G27710.0, Pso06G06990.0, Pso08G23230.0, Pso03G42890.0, Pso08G14790.0, Pso03G09660.0, Pso01G45970.0, Pso08G19660.0, Pso05G05320.0, Pso04G06200.0, Pso11G22290.0, Pso03G30260.0, Pso11G18170.0, Pso05G05780.0, Pso04G22600.0, Pso02G37270.0, Pso03G29210.0, Pso02G64370.0, Pso01G40690.0, Pso05G05200.0, Pso03G41160.0, Pso06G20210.0, Pso02G56160.0, Pso02G02430.0, Pso05G38550.0, Pso10G17…	0.0419497
03032 DNA replication proteins	A09180 Brite Hierarchies	82	3641	358	21232	0.00296233	1.33568	[Pso09G08010.0, Pso11G20420.0, Pso09G21880.0, Pso01G40390.0, Pso04G21210.0, Pso02G16560.0, Pso03G10210.0, Pso01G37510.0, Pso02G07240.0, Pso04G33320.0, Pso03G50960.0, Pso06G07170.0, Pso05G04940.0, Pso03G42180.0, Pso09G24280.0, Pso09G04320.0, Pso01G38920.0, Pso05G02600.0, Pso06G13090.0, PsoUNG09460.0, Pso06G28810.0, Pso01G43750.0, Pso06G16890.0, Pso06G18550.0, Pso06G29380.0, Pso01G28370.0, Pso11G33…	0.0412875
03030 DNA replication	A09120 Genetic Information Processing	30	3641	107	21232	0.00335315	1.63496	[Pso11G35300.0, Pso11G20420.0, Pso09G21880.0, Pso02G16560.0, Pso03G11170.0, Pso04G33320.0, Pso07G32590.0, Pso05G04940.0, Pso09G06750.0, Pso09G24280.0, Pso09G04320.0, Pso04G31060.0, Pso11G34380.0, Pso01G38920.0, Pso02G15730.0, Pso05G02600.0, Pso06G13090.0, Pso11G17580.0, Pso01G43750.0, Pso09G11650.0, Pso06G18550.0, Pso06G29380.0, Pso01G28370.0, Pso11G33110.0, Pso03G06560.0, Pso11G27860.0, Pso03G10…	0.0439854
04626 Plant-pathogen interaction	A09150 Organismal Systems	114	3641	526	21232	0.00391612	1.26383	[Pso06G13630.0, Pso04G11610.0, Pso11G18900.0, Pso09G21230.0, Pso10G04400.0, Pso05G19780.0, Pso03G33300.0, Pso09G24470.0, Pso05G39470.0, Pso02G04580.0, Pso04G17220.0, Pso06G35380.0, Pso11G19690.0, Pso01G40690.0, PsoUNG09230.0, Pso08G10930.0, Pso08G21720.0, Pso08G04140.0, Pso10G02800.0, Pso05G36690.0, Pso09G20370.0, Pso08G34310.0, Pso01G38170.0, Pso08G02860.0, Pso03G11400.0, Pso11G14600.0, Pso03G37…	0.0485164
00670 One carbon pool by folate	A09100 Metabolism	14	3641	40	21232	0.00500157	2.04098	[Pso02G62000.0, Pso05G27700.0, Pso05G42730.0, Pso03G20230.0, Pso09G14350.0, Pso05G38710.0, PsoUNG04310.0, Pso09G26030.0, Pso01G08360.0, Pso03G29780.0, Pso11G25480.0, Pso05G46710.0, Pso11G16300.0, Pso02G31910.0]	0.0587027
00450 Selenocompound metabolism	A09100 Metabolism	14	3641	43	21232	0.0101975	1.89858	[Pso09G19560.0, Pso03G42750.0, Pso03G32920.0, Pso11G20840.0, Pso11G26030.0, Pso09G13710.0, Pso04G24160.0, Pso06G19010.0, Pso05G11880.0, Pso05G36800.0, Pso09G22020.0, Pso11G20580.0, Pso01G38530.0, Pso02G05860.0]	0.113702
00030 Pentose phosphate pathway	A09100 Metabolism	30	3641	116	21232	0.0115095	1.50811	[Pso03G11130.0, Pso04G12830.0, Pso11G25080.0, Pso08G14490.0, Pso05G34640.0, Pso02G16500.0, Pso05G34820.0, Pso02G54290.0, Pso05G27380.0, Pso03G49520.0, Pso04G28470.0, Pso06G14180.0, Pso09G14460.0, Pso04G15580.0, Pso05G07400.0, Pso05G12360.0, Pso10G20470.0, Pso07G39350.0, Pso02G49050.0, Pso02G38860.0, Pso03G35190.0, Pso02G50000.0, Pso05G27810.0, Pso03G20130.0, Pso04G23600.0, Pso03G20530.0, Pso01G42…	0.12222
00630 Glyoxylate and dicarboxylate metabolism	A09100 Metabolism	49	3641	209	21232	0.0119182	1.36716	[Pso01G50150.0, Pso11G18610.0, Pso02G42360.0, Pso01G37590.0, Pso02G40720.0, Pso02G31240.0, PsoUNG04310.0, Pso04G13670.0, Pso07G19510.0, Pso06G26770.0, Pso10G31740.0, Pso02G62000.0, Pso08G15490.0, Pso02G62670.0, Pso09G20130.0, Pso05G50600.0, Pso02G52450.0, Pso08G21790.0, Pso03G29780.0, Pso01G04320.0, Pso02G14940.0, Pso10G03170.0, Pso08G15870.0, Pso02G47870.0, Pso06G07490.0, Pso06G19880.0, Pso06G02…	0.120807
03012 Translation factors	A09180 Brite Hierarchies	90	3641	419	21232	0.0120053	1.25256	[Pso03G26430.0, Pso02G34740.0, Pso08G21190.0, Pso01G38680.0, Pso06G17930.0, Pso05G28740.0, Pso05G26850.0, Pso03G20850.0, Pso09G19360.0, Pso10G21910.0, Pso07G33180.0, PsoUNG15280.0, Pso07G23020.0, Pso02G50710.0, Pso03G12330.0, Pso10G08830.0, Pso07G28900.0, Pso07G00770.0, Pso02G02170.0, Pso08G23360.0, Pso03G20980.0, Pso02G17740.0, Pso07G02850.0, Pso02G11220.0, Pso08G15030.0, Pso02G36200.0, Pso06G15…	0.116399
04146 Peroxisome	A09140 Cellular Processes	46	3641	195	21232	0.0129685	1.3756	[Pso03G45280.0, Pso06G19880.0, Pso06G22780.0, Pso01G50150.0, Pso11G18610.0, Pso02G09550.0, Pso04G16440.0, Pso01G37590.0, Pso05G48280.0, Pso11G13030.0, Pso11G23460.0, Pso06G17030.0, Pso09G16920.0, Pso01G06220.0, Pso08G18130.0, Pso09G29170.0, Pso11G37060.0, Pso08G23150.0, Pso03G33740.0, Pso05G44810.0, Pso05G36260.0, Pso01G50280.0, Pso10G24520.0, Pso02G46130.0, Pso09G20130.0, Pso01G45390.0, Pso08G38…	0.120499
04091 Lectins	A09180 Brite Hierarchies	10	3641	28	21232	0.0142999	2.08263	[Pso02G15670.0, Pso05G04950.0, Pso05G05320.0, Pso04G31050.0, Pso07G28920.0, Pso01G06630.0, Pso04G30590.0, Pso05G48620.0, Pso03G10300.0, Pso03G07650.0]	0.127555
00333 Prodigiosin biosynthesis	A09100 Metabolism	6	3641	13	21232	0.0145098	2.6914	[Pso06G00220.0, Pso09G25340.0, Pso01G56560.0, Pso07G23800.0, Pso11G15350.0, Pso08G31400.0]	0.12445
99977 Transport	A09190 Not Included in Pathway or Brite	8	3641	22	21232	0.0245386	2.1205	[Pso01G01940.0, Pso03G22370.0, Pso05G25160.0, Pso05G52730.0, Pso03G21940.0, Pso09G12240.0, Pso05G25620.0, Pso11G27460.0]	0.20267
00790 Folate biosynthesis	A09100 Metabolism	18	3641	67	21232	0.0304962	1.56664	[Pso05G53990.0, Pso05G42450.0, Pso03G04140.0, Pso01G08750.0, Pso08G23850.0, Pso07G03370.0, Pso09G14350.0, Pso05G05460.0, Pso05G48010.0, Pso01G05520.0, Pso11G34580.0, PsoUNG04010.0, Pso11G25480.0, Pso05G46410.0, Pso07G29920.0, Pso04G30450.0, Pso01G01110.0, Pso09G05140.0]	0.200019
04145 Phagosome	A09140 Cellular Processes	40	3641	177	21232	0.0368841	1.31782	[Pso03G30650.0, Pso02G08000.0, Pso06G29390.0, Pso01G28360.0, Pso09G32000.0, Pso01G06630.0, Pso04G30590.0, Pso11G19760.0, Pso05G48620.0, Pso06G35600.0, Pso09G31480.0, Pso05G38790.0, Pso08G05780.0, Pso03G29830.0, Pso05G05320.0, Pso08G19640.0, Pso10G36330.0, Pso05G49690.0, Pso01G07680.0, Pso03G10300.0, Pso11G09240.0, Pso02G15670.0, PsoUNG20230.0, Pso04G23920.0, Pso02G10720.0, Pso01G31020.0, Pso03G46…	0.222301
99982 Energy metabolism	A09190 Not Included in Pathway or Brite	6	3641	16	21232	0.0427481	2.18676	[Pso04G21920.0, Pso01G03130.0, Pso05G14530.0, Pso07G06090.0, Pso05G51690.0, Pso08G26760.0]	0.250864

### Sheet: both_specialization
Term Name	MainClass	GeneHitsInSelectedSet	AllGenesInSelectedSet	GeneHitsInBackground	AllGenesInBackground	p-value	enrichFactor	GeneListInSelectedSets	corrected p-value(BH method)
00563 Glycosylphosphatidylinositol (GPI)-anchor biosynthesis	A09100 Metabolism	20	1546	53	21232	3.06084e-10	5.18246	[Pso05G34440.0, Pso05G10940.0, Pso02G39180.0, PsoUNG00050.0, Pso07G05590.0, Pso08G25040.0, Pso09G27180.0, Pso07G02900.0, Pso06G15520.0, Pso01G41470.0, Pso04G25180.0, Pso02G04630.0, Pso11G13850.0, Pso03G35670.0, Pso02G53960.0, Pso03G41130.0, Pso08G23390.0, Pso07G26040.0, Pso03G06410.0, Pso08G20370.0]	5.78499e-08
B 09107 Glycan biosynthesis and metabolism	A09100 Metabolism	44	1546	287	21232	2.10939e-06	2.10549	[Pso05G10940.0, Pso07G17950.0, PsoUNG00050.0, Pso03G18620.0, Pso07G05590.0, Pso03G28150.0, Pso07G02900.0, Pso06G15520.0, Pso04G28510.0, Pso08G16780.0, Pso05G17720.0, Pso01G29320.0, Pso11G13850.0, Pso03G35670.0, Pso03G41130.0, Pso01G31240.0, Pso06G26670.0, Pso07G26040.0, Pso02G55820.0, Pso05G07460.0, Pso01G30760.0, Pso03G06410.0, Pso05G34440.0, Pso02G39180.0, Pso05G30120.0, Pso06G27220.0, Pso08G25…	0.000199337
04131 Membrane trafficking	A09180 Brite Hierarchies	168	1546	1751	21232	0.000106562	1.31766	[Pso07G29580.0, Pso04G15180.0, Pso04G32560.0, Pso02G50550.0, Pso02G01810.0, Pso03G10250.0, Pso02G11130.0, Pso03G50470.0, Pso08G41460.0, Pso10G22000.0, Pso10G06900.0, Pso02G38180.0, Pso11G14630.0, Pso10G34110.0, Pso03G26750.0, Pso02G15520.0, Pso03G20560.0, Pso06G26020.0, Pso02G01750.0, Pso05G35030.0, Pso02G39180.0, Pso11G27020.0, Pso06G27220.0, Pso02G51960.0, Pso06G16640.0, Pso05G14480.0, Pso07G08…	0.00671342
00600 Sphingolipid metabolism	A09100 Metabolism	14	1546	63	21232	0.000140382	3.05189	[Pso07G17950.0, Pso06G00280.0, Pso06G11680.0, Pso01G44950.0, Pso02G37310.0, Pso05G40800.0, Pso04G20310.0, Pso01G56480.0, Pso08G22170.0, PsoUNG02410.0, Pso02G55820.0, Pso05G16150.0, Pso07G01350.0, Pso08G37490.0]	0.00663304
A09140 Cellular Processes	A09140 Cellular Processes	85	1546	793	21232	0.000207875	1.47207	[Pso08G00660.0, Pso09G29060.0, Pso08G02360.0, Pso10G23710.0, Pso03G20890.0, Pso05G43750.0, Pso11G21970.0, Pso10G02780.0, Pso01G31780.0, Pso02G11130.0, Pso03G39760.0, Pso03G04750.0, Pso10G22000.0, Pso10G06900.0, Pso10G34110.0, Pso03G26750.0, Pso07G10470.0, Pso06G26020.0, Pso11G12930.0, Pso04G02590.0, Pso07G16620.0, Pso07G30060.0, Pso10G27770.0, Pso03G23210.0, Pso02G39930.0, Pso05G14480.0, Pso07G08…	0.00785769
B 09141 Transport and catabolism	A09140 Cellular Processes	85	1546	793	21232	0.000207875	1.47207	[Pso08G00660.0, Pso09G29060.0, Pso08G02360.0, Pso10G23710.0, Pso03G20890.0, Pso05G43750.0, Pso11G21970.0, Pso10G02780.0, Pso01G31780.0, Pso02G11130.0, Pso03G39760.0, Pso03G04750.0, Pso10G22000.0, Pso10G06900.0, Pso10G34110.0, Pso03G26750.0, Pso07G10470.0, Pso06G26020.0, Pso11G12930.0, Pso04G02590.0, Pso07G16620.0, Pso07G30060.0, Pso10G27770.0, Pso03G23210.0, Pso02G39930.0, Pso05G14480.0, Pso07G08…	0.00785769
00640 Propanoate metabolism	A09100 Metabolism	16	1546	85	21232	0.000374025	2.58513	[Pso05G05150.0, Pso02G03770.0, Pso02G15650.0, Pso03G10280.0, Pso10G10980.0, Pso02G48420.0, Pso03G45440.0, Pso04G24910.0, Pso10G06600.0, Pso02G43950.0, Pso05G13980.0, Pso03G39930.0, Pso02G09380.0, Pso04G30800.0, Pso04G22450.0, Pso05G11150.0]	0.0100987
04031 GTP-binding proteins	A09180 Brite Hierarchies	24	1546	156	21232	0.000390411	2.11285	[Pso05G31700.0, Pso06G16640.0, Pso05G45020.0, Pso07G08770.0, Pso10G23710.0, Pso01G40460.0, Pso03G17510.0, Pso02G08750.0, Pso02G15630.0, Pso03G10250.0, Pso08G15390.0, Pso10G15280.0, Pso07G32350.0, Pso08G42040.0, Pso06G09330.0, Pso10G22000.0, Pso10G13880.0, Pso05G35850.0, Pso01G10400.0, Pso03G26750.0, Pso03G46030.0, Pso03G34150.0, Pso08G40610.0, Pso01G46700.0]	0.00922347
01004 Lipid biosynthesis proteins	A09180 Brite Hierarchies	30	1546	218	21232	0.00056861	1.88993	[Pso05G05150.0, Pso09G20540.0, Pso10G17310.0, Pso01G23550.0, Pso07G10550.0, Pso09G02430.0, Pso11G37040.0, Pso08G10470.0, Pso11G14610.0, Pso11G19030.0, Pso01G43370.0, Pso04G07020.0, Pso02G53810.0, Pso02G39890.0, Pso09G08060.0, Pso08G06920.0, Pso06G33560.0, Pso04G11080.0, Pso02G52090.0, Pso11G31800.0, Pso02G17270.0, Pso02G03160.0, Pso09G24480.0, Pso03G40500.0, Pso03G11980.0, Pso02G39330.0, Pso08G34…	0.0119408
00770 Pantothenate and CoA biosynthesis	A09100 Metabolism	12	1546	60	21232	0.00112557	2.7467	[Pso11G24020.0, Pso07G26600.0, Pso02G31420.0, PsoUNG02360.0, Pso06G21930.0, Pso03G06890.0, Pso05G40760.0, Pso02G62440.0, Pso01G34130.0, Pso09G15760.0, Pso09G14060.0, Pso11G25780.0]	0.0212732
00220 Arginine biosynthesis	A09100 Metabolism	14	1546	80	21232	0.00177477	2.40336	[Pso08G17180.0, Pso03G28420.0, Pso04G17180.0, Pso08G41460.0, Pso07G23420.0, Pso08G31700.0, Pso02G36750.0, Pso02G56430.0, Pso11G25020.0, Pso05G19500.0, Pso08G14770.0, Pso10G23120.0, Pso04G15790.0, Pso09G14430.0]	0.0304937
00564 Glycerophospholipid metabolism	A09100 Metabolism	28	1546	214	21232	0.00184849	1.79691	[Pso10G17310.0, PsoUNG07640.0, Pso10G03350.0, Pso05G21290.0, Pso06G11840.0, Pso07G10550.0, Pso03G46140.0, Pso01G31780.0, Pso01G09130.0, Pso01G43370.0, Pso04G07020.0, Pso06G26020.0, Pso02G08630.0, Pso01G44760.0, Pso02G40900.0, Pso03G25640.0, Pso08G06920.0, Pso05G46030.0, Pso02G17270.0, Pso02G03160.0, Pso01G51810.0, Pso05G24410.0, Pso03G40500.0, Pso03G11980.0, Pso03G22960.0, Pso10G30360.0, Pso06G12…	0.0291137
04144 Endocytosis	A09140 Cellular Processes	41	1546	352	21232	0.0019677	1.59964	[PsoUNG07640.0, Pso09G29060.0, PsoUNG06260.0, Pso04G14510.0, Pso11G12860.0, Pso01G31780.0, Pso02G11130.0, Pso01G37910.0, Pso10G22000.0, Pso10G06900.0, Pso03G33320.0, Pso10G34110.0, Pso08G23740.0, Pso03G26750.0, Pso03G47130.0, Pso06G19590.0, Pso11G02350.0, Pso02G44510.0, Pso06G26020.0, Pso11G12930.0, Pso09G14400.0, Pso10G27770.0, Pso04G21970.0, Pso02G39930.0, Pso05G14480.0, Pso10G07040.0, Pso02G02…	0.0286073
03040 Spliceosome	A09120 Genetic Information Processing	56	1546	520	21232	0.00212866	1.47899	[Pso11G31480.0, Pso05G10500.0, Pso08G26540.0, Pso10G11540.0, Pso09G07860.0, Pso07G05900.0, Pso06G13110.0, PsoUNG16810.0, Pso05G35460.0, Pso05G40060.0, Pso09G12880.0, PsoUNG01750.0, Pso04G26060.0, Pso01G45700.0, Pso09G27640.0, Pso11G11610.0, Pso05G09850.0, Pso02G15920.0, Pso01G40650.0, Pso11G26870.0, Pso03G21340.0, Pso07G23360.0, Pso06G16470.0, Pso09G14380.0, Pso09G29370.0, Pso05G16730.0, Pso11G04…	0.0287368
00010 Glycolysis / Gluconeogenesis	A09100 Metabolism	46	1546	414	21232	0.00279666	1.52595	[Pso05G05150.0, Pso09G12750.0, Pso06G33570.0, Pso06G07520.0, Pso11G21280.0, Pso01G54930.0, Pso01G50130.0, Pso02G06260.0, Pso02G34070.0, Pso04G29870.0, Pso02G30500.0, Pso06G01620.0, Pso07G28930.0, Pso03G01310.0, Pso09G25120.0, Pso02G58730.0, Pso08G13590.0, Pso05G11240.0, Pso01G34430.0, Pso02G64260.0, Pso07G35320.0, Pso07G20190.0, Pso03G39930.0, Pso08G35050.0, Pso04G14540.0, Pso04G32050.0, Pso11G27…	0.0352379
00020 Citrate cycle (TCA cycle)	A09100 Metabolism	19	1546	131	21232	0.00300765	1.99188	[Pso06G07520.0, Pso04G32050.0, Pso01G50130.0, Pso02G03770.0, Pso04G24780.0, Pso02G15650.0, Pso04G29870.0, Pso02G30500.0, Pso03G37790.0, Pso07G28930.0, Pso05G03650.0, Pso03G10280.0, Pso05G11240.0, Pso10G10980.0, Pso05G06340.0, Pso02G48420.0, Pso02G64260.0, Pso03G39930.0, Pso02G01740.0]	0.0355279
04120 Ubiquitin mediated proteolysis	A09120 Genetic Information Processing	40	1546	359	21232	0.00482863	1.5302	[Pso10G07860.0, Pso01G40220.0, Pso02G35640.0, Pso06G02880.0, Pso01G52000.0, Pso01G35430.0, Pso06G02900.0, Pso07G37100.0, Pso09G24990.0, Pso06G23020.0, Pso02G57770.0, Pso06G04630.0, Pso02G44880.0, Pso09G33080.0, Pso02G53050.0, Pso11G20510.0, Pso07G04170.0, Pso09G07720.0, Pso08G39120.0, Pso03G52780.0, Pso08G24600.0, Pso07G14230.0, Pso11G36400.0, Pso06G16910.0, Pso11G08110.0, Pso03G36830.0, Pso07G16…	0.053683
00280 Valine, leucine and isoleucine degradation	A09100 Metabolism	16	1546	109	21232	0.00548058	2.01593	[Pso10G06540.0, Pso02G43890.0, Pso06G20630.0, Pso02G03770.0, Pso02G15650.0, Pso11G08930.0, Pso03G10280.0, Pso09G32310.0, Pso10G17220.0, Pso04G24910.0, Pso10G06600.0, Pso01G36880.0, Pso02G43950.0, Pso07G10470.0, Pso03G39930.0, Pso05G11150.0]	0.0575461
03041 Spliceosome	A09180 Brite Hierarchies	86	1546	904	21232	0.00639325	1.30651	[Pso04G20700.0, Pso11G31480.0, Pso05G10500.0, Pso08G26540.0, Pso10G11540.0, Pso04G19020.0, Pso09G07860.0, Pso07G05900.0, Pso06G13110.0, PsoUNG16810.0, Pso05G35460.0, Pso05G40060.0, Pso09G12880.0, PsoUNG01750.0, Pso04G26060.0, Pso01G45700.0, Pso10G05100.0, Pso03G01730.0, Pso09G21710.0, Pso08G38260.0, Pso06G21380.0, Pso11G20130.0, Pso09G27640.0, Pso04G28050.0, Pso11G11610.0, Pso05G09850.0, Pso02G15…	0.063596
04146 Peroxisome	A09140 Cellular Processes	24	1546	195	21232	0.00804665	1.69028	[Pso07G16620.0, Pso07G30060.0, Pso03G23210.0, Pso03G20890.0, Pso05G43750.0, Pso03G22920.0, Pso11G21970.0, Pso05G24450.0, Pso05G03410.0, Pso02G56120.0, Pso08G37920.0, Pso07G01900.0, Pso03G04750.0, Pso01G11740.0, Pso10G17220.0, Pso02G39330.0, Pso02G37120.0, Pso07G10470.0, Pso04G31900.0, Pso08G21620.0, Pso05G26970.0, Pso09G18500.0, Pso02G53810.0, Pso05G24160.0]	0.0760409
04121 Ubiquitin system	A09180 Brite Hierarchies	111	1546	1223	21232	0.0089331	1.24646	[Pso10G15420.0, Pso02G35640.0, Pso10G03830.0, Pso01G52000.0, Pso01G35430.0, Pso03G29030.0, Pso06G02900.0, Pso08G23200.0, Pso09G24990.0, Pso01G35520.0, Pso02G57770.0, Pso09G33080.0, Pso09G27680.0, Pso03G50180.0, Pso08G39120.0, Pso07G14230.0, Pso08G23840.0, PsoUNG00850.0, Pso09G21950.0, PsoUNG03270.0, Pso03G43490.0, Pso09G03030.0, Pso03G38660.0, Pso08G12730.0, Pso02G00630.0, Pso06G09180.0, Pso10G07…	0.0803979
B 09167 Endocrine and metabolic disease	A09160 Human Diseases	6	1546	27	21232	0.0115858	3.05189	[Pso10G15280.0, Pso08G42040.0, Pso06G09330.0, Pso07G08770.0, Pso10G23710.0, Pso01G46700.0]	0.0995328
04933 AGE-RAGE signaling pathway in diabetic complications	A09160 Human Diseases	6	1546	27	21232	0.0115858	3.05189	[Pso10G15280.0, Pso08G42040.0, Pso06G09330.0, Pso07G08770.0, Pso10G23710.0, Pso01G46700.0]	0.0995328
B 09121 Transcription	A09120 Genetic Information Processing	74	1546	789	21232	0.0147885	1.28806	[Pso09G32440.0, Pso11G31480.0, Pso05G10500.0, Pso08G26540.0, Pso10G11540.0, Pso09G07860.0, Pso07G05900.0, Pso06G13110.0, PsoUNG16810.0, Pso05G35460.0, PsoUNG16040.0, Pso05G40060.0, Pso01G20050.0, Pso09G12880.0, PsoUNG01750.0, Pso04G26060.0, Pso01G45700.0, Pso06G29420.0, Pso08G17350.0, Pso09G27640.0, Pso11G11610.0, Pso05G09850.0, Pso02G15920.0, Pso01G40650.0, Pso11G26870.0, Pso11G34510.0, Pso03G21…	0.116459
00561 Glycerolipid metabolism	A09100 Metabolism	20	1546	163	21232	0.0150914	1.68509	[Pso07G17950.0, Pso01G44760.0, Pso10G17310.0, Pso08G06920.0, Pso02G55470.0, Pso02G17270.0, Pso02G37590.0, Pso02G03160.0, Pso06G11840.0, Pso07G10550.0, Pso05G24410.0, Pso03G40500.0, Pso03G11980.0, Pso03G22960.0, Pso07G20190.0, Pso06G12640.0, Pso01G43370.0, Pso04G07020.0, Pso08G35050.0, Pso08G37490.0]	0.114091
00240 Pyrimidine metabolism	A09100 Metabolism	18	1546	146	21232	0.0195029	1.69317	[Pso06G21930.0, Pso03G46820.0, Pso08G35920.0, Pso06G34930.0, Pso02G62440.0, Pso01G34130.0, Pso01G54670.0, Pso03G07890.0, Pso07G18910.0, Pso07G26740.0, Pso02G10900.0, Pso02G31420.0, Pso06G16500.0, Pso01G22040.0, Pso01G40620.0, Pso06G01850.0, Pso09G14060.0, Pso11G25780.0]	0.136521
03018 RNA degradation	A09120 Genetic Information Processing	28	1546	257	21232	0.0213607	1.49626	[Pso09G27590.0, PsoUNG17550.0, Pso01G09550.0, Pso07G02090.0, Pso02G34070.0, Pso05G45660.0, Pso01G38040.0, Pso06G19480.0, Pso08G13590.0, Pso06G14070.0, Pso11G26040.0, Pso09G21980.0, Pso11G05330.0, Pso11G20530.0, Pso11G09940.0, Pso02G45600.0, Pso04G14540.0, Pso02G59600.0, Pso11G13420.0, Pso04G11600.0, Pso01G42390.0, Pso09G13700.0, Pso08G10970.0, Pso08G22340.0, Pso09G31000.0, Pso10G08860.0, Pso07G06…	0.144185
00920 Sulfur metabolism	A09100 Metabolism	10	1546	67	21232	0.0225247	2.04978	[Pso06G28160.0, Pso01G37530.0, Pso07G11510.0, Pso08G18430.0, Pso07G39240.0, Pso10G20520.0, Pso01G29560.0, Pso06G19950.0, Pso10G17830.0, Pso03G31540.0]	0.146799
04712 Circadian rhythm - plant	A09150 Organismal Systems	12	1546	88	21232	0.0254983	1.87275	[Pso08G24890.0, Pso01G01050.0, Pso05G13180.0, Pso08G26450.0, Pso05G54050.0, Pso07G05750.0, Pso04G23010.0, Pso02G08550.0, Pso07G02490.0, Pso03G46220.0, Pso07G05810.0, Pso08G22990.0]	0.160639
00620 Pyruvate metabolism	A09100 Metabolism	27	1546	253	21232	0.0295951	1.46563	[Pso05G05150.0, Pso09G12750.0, Pso06G07520.0, Pso01G50130.0, Pso03G53050.0, Pso02G06260.0, Pso04G29870.0, Pso02G30500.0, Pso02G52830.0, Pso07G28930.0, Pso05G11240.0, Pso02G64260.0, Pso03G39930.0, Pso02G09380.0, Pso04G22450.0, Pso04G32050.0, Pso11G27020.0, Pso02G03770.0, Pso04G24780.0, Pso02G15650.0, Pso05G03650.0, Pso03G10280.0, Pso03G43010.0, Pso05G06340.0, Pso03G45440.0, Pso05G13980.0, Pso04G30…	0.164514
00511 Other glycan degradation	A09100 Metabolism	8	1546	53	21232	0.0367793	2.07298	[Pso05G30120.0, Pso03G18620.0, Pso06G27220.0, PsoUNG02410.0, Pso02G55820.0, Pso02G37310.0, Pso05G40800.0, Pso01G30760.0]	0.198608
03430 Mismatch repair	A09120 Genetic Information Processing	10	1546	73	21232	0.0382337	1.8813	[Pso04G25720.0, Pso06G34570.0, Pso08G15860.0, Pso05G09520.0, Pso08G25530.0, Pso07G16170.0, Pso08G39330.0, Pso07G05130.0, Pso03G27320.0, Pso01G22480.0]	0.195302
B 09104 Nucleotide metabolism	A09100 Metabolism	35	1546	356	21232	0.043287	1.3502	[Pso09G12750.0, Pso08G11470.0, Pso02G06260.0, Pso08G35920.0, Pso06G34930.0, Pso01G34130.0, Pso04G12180.0, Pso03G07890.0, Pso11G21970.0, Pso01G50500.0, Pso06G28160.0, Pso06G07150.0, Pso07G23420.0, Pso08G31700.0, Pso09G14060.0, Pso11G27020.0, Pso06G21930.0, Pso03G46820.0, Pso05G54150.0, Pso07G10720.0, Pso02G62440.0, Pso01G29560.0, Pso01G54670.0, Pso07G18910.0, Pso07G26740.0, Pso03G43010.0, Pso02G10…	0.215296
03022 Basal transcription factors	A09120 Genetic Information Processing	16	1546	139	21232	0.045863	1.58084	[Pso11G04090.0, Pso04G18370.0, Pso09G32440.0, Pso11G34510.0, PsoUNG16040.0, Pso09G05210.0, Pso01G20050.0, Pso05G16410.0, Pso05G18200.0, Pso01G28310.0, Pso04G20550.0, Pso06G29420.0, Pso08G17350.0, Pso06G36650.0, Pso03G28560.0, Pso11G08840.0]	0.222259
03015 mRNA surveillance pathway	A09120 Genetic Information Processing	26	1546	253	21232	0.0476733	1.41135	[Pso08G33530.0, Pso04G20200.0, Pso11G31480.0, Pso05G38310.0, Pso09G07860.0, Pso05G16020.0, Pso03G45570.0, Pso01G34760.0, Pso02G09190.0, Pso08G22900.0, Pso03G29520.0, Pso05G43130.0, Pso07G02410.0, Pso07G21490.0, Pso02G32440.0, Pso02G61280.0, Pso06G22540.0, Pso11G24980.0, PsoUNG04780.0, Pso09G14380.0, Pso01G02760.0, Pso04G19830.0, Pso01G52410.0, Pso06G04370.0, Pso05G16730.0, Pso05G52040.0]	0.225256
99995 Signaling proteins	A09190 Not Included in Pathway or Brite	6	1546	37	21232	0.0491686	2.22705	[Pso02G50360.0, Pso07G19750.0, Pso08G35430.0, Pso03G50810.0, Pso10G04550.0, Pso02G41520.0]	0.226655

### Sheet: specialization_1
Term Name	MainClass	GeneHitsInSelectedSet	AllGenesInSelectedSet	GeneHitsInBackground	AllGenesInBackground	p-value	enrichFactor	GeneListInSelectedSets	corrected p-value(BH method)
01006 Prenyltransferases	A09180 Brite Hierarchies	10	628	110	21232	0.00157734	3.07354	[Pso02G01420.0, Pso05G46570.0, Pso10G11320.0, Pso03G37450.0, Pso08G19690.0, Pso01G08570.0, Pso07G26030.0, Pso03G30230.0, Pso02G48040.0, Pso03G06400.0]	0.252374
04130 SNARE interactions in vesicular transport	A09120 Genetic Information Processing	8	628	76	21232	0.00180285	3.55883	[Pso01G43550.0, Pso08G38200.0, Pso09G33040.0, Pso11G08140.0, Pso04G03350.0, Pso09G13870.0, Pso08G03140.0, Pso11G25890.0]	0.144228
03021 Transcription machinery	A09180 Brite Hierarchies	30	628	581	21232	0.00238407	1.74573	[Pso02G39920.0, Pso11G05450.0, Pso02G54240.0, Pso02G52000.0, Pso11G23420.0, Pso08G19220.0, Pso05G40930.0, PsoUNG03880.0, Pso04G29960.0, Pso02G59780.0, Pso02G38900.0, Pso02G52130.0, Pso05G42940.0, PsoUNG17670.0, Pso06G27930.0, Pso11G14530.0, Pso05G06440.0, Pso11G36110.0, Pso01G41950.0, Pso02G33870.0, Pso05G42290.0, Pso03G30740.0, PsoUNG04590.0, Pso09G16960.0, Pso01G29840.0, Pso02G39790.0, Pso09G03…	0.12715
00400 Phenylalanine, tyrosine and tryptophan biosynthesis	A09100 Metabolism	10	628	123	21232	0.00359201	2.74869	[Pso09G01710.0, Pso04G21040.0, Pso05G15360.0, Pso03G10960.0, Pso10G03930.0, Pso02G42020.0, Pso04G22780.0, Pso11G37850.0, Pso05G13580.0, Pso02G16370.0]	0.14368
04121 Ubiquitin system	A09180 Brite Hierarchies	52	628	1223	21232	0.00552679	1.4375	[Pso09G27360.0, Pso02G45110.0, Pso10G07650.0, Pso10G23460.0, Pso09G21900.0, Pso06G27020.0, Pso09G05220.0, Pso07G05780.0, Pso04G33170.0, Pso08G13990.0, Pso09G13220.0, Pso10G06980.0, PsoUNG00910.0, Pso01G11990.0, Pso01G30950.0, Pso11G34490.0, Pso09G18050.0, Pso03G30720.0, Pso04G14980.0, Pso02G44450.0, Pso06G35090.0, Pso09G11770.0, Pso04G10850.0, Pso08G19230.0, Pso02G42400.0, Pso11G13650.0, Pso11G27…	0.176857
00520 Amino sugar and nucleotide sugar metabolism	A09100 Metabolism	18	628	319	21232	0.00702708	1.90771	[Pso06G36130.0, Pso01G20750.0, Pso06G37630.0, Pso01G19240.0, Pso10G09820.0, Pso01G39020.0, Pso02G47030.0, Pso10G26980.0, Pso09G19540.0, Pso11G20820.0, PsoUNG05580.0, Pso06G18450.0, Pso04G19810.0, Pso05G50590.0, Pso05G16750.0, Pso07G06360.0, Pso01G04330.0, Pso08G27020.0]	0.187389
00513 Various types of N-glycan biosynthesis	A09100 Metabolism	7	628	83	21232	0.0114503	2.85135	[Pso05G50590.0, Pso08G35880.0, Pso01G06280.0, Pso01G04330.0, Pso06G12870.0, Pso05G48330.0, Pso07G18900.0]	0.183205
00500 Starch and sucrose metabolism	A09100 Metabolism	19	628	369	21232	0.0142624	1.74084	[Pso07G37320.0, Pso08G41880.0, Pso04G31660.0, Pso10G26980.0, Pso06G38080.0, Pso01G18770.0, Pso04G17160.0, PsoUNG05580.0, Pso04G19810.0, Pso05G19520.0, Pso06G25680.0, Pso04G06410.0, Pso05G11850.0, Pso08G06450.0, Pso05G04250.0, Pso05G16750.0, Pso04G24180.0, Pso07G14510.0, Pso01G32060.0]	0.207453
00620 Pyruvate metabolism	A09100 Metabolism	14	628	253	21232	0.0188732	1.87085	[Pso10G32580.0, Pso02G08460.0, Pso02G02500.0, PsoUNG01370.0, Pso01G56150.0, Pso02G35370.0, Pso03G38750.0, Pso06G25290.0, Pso01G32390.0, Pso06G00650.0, Pso02G58140.0, PsoUNG09110.0, Pso05G39730.0, Pso03G42360.0]	0.251643
04131 Membrane trafficking	A09180 Brite Hierarchies	66	628	1751	21232	0.0246279	1.27435	[Pso10G08930.0, Pso11G08140.0, Pso01G31320.0, Pso05G17570.0, Pso04G18290.0, Pso11G25890.0, Pso02G45380.0, Pso11G32720.0, PsoUNG05580.0, Pso03G25720.0, Pso04G03350.0, Pso11G01280.0, Pso05G30520.0, Pso09G13870.0, Pso01G07120.0, Pso01G05030.0, Pso05G38490.0, Pso11G32060.0, Pso05G50080.0, Pso05G21200.0, Pso06G21720.0, Pso06G26550.0, Pso06G35090.0, Pso02G02850.0, Pso01G43550.0, Pso05G39690.0, Pso10G16…	0.303113
04090 CD molecules	A09180 Brite Hierarchies	6	628	81	21232	0.0328079	2.50436	[Pso01G37430.0, Pso11G24240.0, Pso06G20040.0, Pso07G09110.0, Pso09G15590.0, Pso10G16230.0]	0.374947
04136 Autophagy - other	A09140 Cellular Processes	6	628	82	21232	0.0345493	2.47382	[Pso10G18020.0, Pso07G11720.0, Pso11G19460.0, Pso11G01280.0, PsoUNG12230.0, Pso09G20970.0]	0.345493
00020 Citrate cycle (TCA cycle)	A09100 Metabolism	8	628	131	21232	0.0409974	2.06467	[Pso10G32580.0, Pso02G08460.0, PsoUNG01370.0, PsoUNG09110.0, Pso06G25290.0, Pso05G39730.0, Pso01G32390.0, Pso03G42360.0]	0.364421

### Sheet: specialization_2
Term Name	MainClass	GeneHitsInSelectedSet	AllGenesInSelectedSet	GeneHitsInBackground	AllGenesInBackground	p-value	enrichFactor	GeneListInSelectedSets	corrected p-value(BH method)
03410 Base excision repair	A09120 Genetic Information Processing	10	635	82	21232	0.000164397	4.07759	[Pso07G20850.0, Pso09G19300.0, Pso08G34400.0, Pso11G21240.0, Pso06G22990.0, Pso01G30320.0, Pso03G29120.0, Pso01G35470.0, Pso05G37880.0, Pso06G27610.0]	0.0254816
00400 Phenylalanine, tyrosine and tryptophan biosynthesis	A09100 Metabolism	10	635	123	21232	0.00388301	2.71839	[Pso09G32910.0, Pso02G46280.0, Pso02G39380.0, Pso09G25610.0, Pso06G36160.0, Pso01G20730.0, Pso11G08230.0, Pso02G53760.0, Pso11G15710.0, Pso10G08150.0]	0.200622
99997 Function unknown	A09190 Not Included in Pathway or Brite	7	635	69	21232	0.0044919	3.39208	[Pso05G52820.0, Pso06G15090.0, Pso03G09860.0, Pso07G23320.0, Pso01G41860.0, Pso08G32130.0, Pso02G15220.0]	0.174061
B 09123 Folding, sorting and degradation	A09120 Genetic Information Processing	60	635	1428	21232	0.00487635	1.40488	[Pso07G08570.0, Pso02G54430.0, Pso04G19670.0, Pso11G22640.0, Pso05G16860.0, Pso08G43150.0, Pso03G31610.0, Pso03G50010.0, Pso11G07090.0, Pso11G21640.0, Pso09G05640.0, Pso01G07500.0, Pso11G12320.0, Pso05G19180.0, Pso05G18110.0, PsoUNG06060.0, Pso07G28710.0, Pso11G34180.0, Pso11G00570.0, Pso05G26670.0, Pso10G27390.0, Pso02G37380.0, Pso09G10460.0, Pso08G25360.0, Pso01G41370.0, Pso08G25320.0, Pso09G05…	0.151167
04145 Phagosome	A09140 Cellular Processes	12	635	177	21232	0.00712441	2.26686	[Pso05G11890.0, Pso07G34870.0, Pso07G15810.0, Pso04G24150.0, Pso02G01180.0, Pso08G39710.0, Pso03G01670.0, Pso09G25490.0, Pso04G18670.0, Pso03G37170.0, Pso11G15520.0, Pso05G17930.0]	0.157755
04131 Membrane trafficking	A09180 Brite Hierarchies	69	635	1751	21232	0.0111248	1.31759	[Pso11G11100.0, PsoUNG14380.0, Pso06G07000.0, Pso06G19090.0, Pso03G38160.0, Pso02G41690.0, Pso02G31010.0, Pso03G39010.0, Pso01G41630.0, PsoUNG01050.0, Pso09G05640.0, Pso03G38250.0, Pso07G06960.0, Pso11G12320.0, Pso04G04630.0, Pso02G01980.0, Pso10G04340.0, Pso08G04340.0, Pso05G04320.0, Pso02G55550.0, Pso09G15220.0, Pso11G34180.0, Pso06G12760.0, Pso01G43480.0, Pso05G26670.0, Pso02G37540.0, Pso03G20…	0.215544
B 09194 Poorly characterized	A09190 Not Included in Pathway or Brite	7	635	83	21232	0.0121132	2.81992	[Pso05G52820.0, Pso06G15090.0, Pso03G09860.0, Pso07G23320.0, Pso01G41860.0, Pso08G32130.0, Pso02G15220.0]	0.187755
03060 Protein export	A09120 Genetic Information Processing	8	635	104	21232	0.012813	2.57202	[Pso05G49400.0, Pso01G07500.0, Pso05G03870.0, Pso04G32390.0, Pso02G49660.0, Pso09G34240.0, Pso03G50010.0, Pso11G07090.0]	0.180546
03440 Homologous recombination	A09120 Genetic Information Processing	10	635	147	21232	0.0130858	2.27457	[Pso03G46350.0, Pso02G10510.0, Pso06G33240.0, Pso05G43140.0, Pso05G17700.0, Pso01G23830.0, PsoUNG04790.0, Pso03G29120.0, Pso05G37880.0, Pso04G18950.0]	0.169025
03019 Messenger RNA biogenesis	A09180 Brite Hierarchies	41	635	978	21232	0.0188779	1.40172	[Pso02G55770.0, Pso06G13880.0, Pso06G18540.0, Pso02G42110.0, Pso06G07000.0, PsoUNG18850.0, Pso08G43150.0, Pso06G36900.0, Pso04G18470.0, Pso06G15370.0, Pso11G21640.0, Pso05G25410.0, Pso06G33240.0, Pso09G18860.0, Pso10G24850.0, Pso09G20240.0, Pso11G18740.0, Pso03G22200.0, Pso01G23830.0, Pso11G34150.0, Pso06G15630.0, Pso01G19800.0, Pso05G18110.0, PsoUNG06060.0, Pso01G42870.0, Pso06G29630.0, Pso04G06…	0.209005
03041 Spliceosome	A09180 Brite Hierarchies	38	635	904	21232	0.0223686	1.4055	[Pso02G01410.0, Pso07G13650.0, Pso05G47880.0, Pso10G19700.0, Pso02G03860.0, Pso06G04960.0, Pso10G06670.0, Pso06G12960.0, Pso01G05350.0, Pso11G21640.0, Pso03G40000.0, Pso02G53990.0, Pso09G18860.0, Pso09G12430.0, Pso10G03230.0, Pso02G43460.0, Pso03G33970.0, Pso02G39130.0, Pso11G17300.0, Pso07G00650.0, Pso07G23610.0, Pso07G25790.0, Pso10G06050.0, Pso03G37440.0, Pso01G43630.0, Pso02G44090.0, Pso01G51…	0.216695
03018 RNA degradation	A09120 Genetic Information Processing	14	635	257	21232	0.0231219	1.82143	[Pso02G55770.0, Pso05G18110.0, PsoUNG06060.0, Pso08G43150.0, Pso04G18470.0, Pso11G21640.0, Pso10G27390.0, Pso02G37380.0, Pso01G41370.0, Pso09G18860.0, Pso09G05670.0, Pso10G24850.0, Pso11G34150.0, Pso06G15630.0]	0.210817
04120 Ubiquitin mediated proteolysis	A09120 Genetic Information Processing	18	635	359	21232	0.023438	1.67647	[Pso07G08570.0, Pso11G17070.0, Pso02G56860.0, Pso11G00570.0, Pso03G10460.0, Pso05G26670.0, Pso09G23450.0, Pso10G15200.0, Pso02G36420.0, Pso03G31610.0, Pso07G06530.0, Pso08G25360.0, Pso03G21150.0, Pso02G15830.0, Pso08G18370.0, Pso08G27210.0, Pso07G05400.0, PsoUNG11500.0]	0.201827
B 09124 Replication and repair	A09120 Genetic Information Processing	18	635	359	21232	0.023438	1.67647	[Pso07G20850.0, Pso03G46350.0, Pso09G19300.0, Pso02G10510.0, Pso08G34400.0, Pso11G21240.0, Pso06G22990.0, Pso05G17700.0, PsoUNG04790.0, Pso01G35470.0, Pso05G37880.0, Pso06G27610.0, Pso06G33240.0, Pso05G43140.0, Pso01G23830.0, Pso01G30320.0, Pso03G29120.0, Pso04G18950.0]	0.201827
B 09132 Signal transduction	A09130 Environmental Information Processing	32	635	746	21232	0.026796	1.43426	[Pso05G19170.0, Pso07G33570.0, Pso08G23600.0, Pso10G08950.0, Pso08G34140.0, Pso03G02980.0, Pso01G30400.0, Pso09G04670.0, Pso03G36670.0, Pso05G17930.0, Pso02G45430.0, Pso09G33120.0, Pso04G04440.0, Pso11G08010.0, Pso09G27030.0, Pso02G63510.0, Pso08G04300.0, Pso01G37600.0, Pso04G17470.0, Pso11G35030.0, Pso02G00810.0, Pso07G21090.0, Pso11G14020.0, Pso09G04680.0, Pso06G19870.0, Pso02G30240.0, Pso01G11…	0.19778
B 09182 Protein families: genetic information processing	A09180 Brite Hierarchies	347	635	10825	21232	0.0332782	1.07181	[Pso05G16920.0, Pso07G20850.0, Pso04G20450.0, Pso03G46350.0, Pso06G22990.0, Pso04G15330.0, Pso06G04960.0, Pso04G14760.0, Pso08G43150.0, Pso03G31610.0, Pso11G07090.0, Pso11G21640.0, Pso09G05640.0, Pso08G14270.0, Pso03G38250.0, Pso05G39760.0, Pso02G39130.0, PsoUNG14300.0, Pso03G29120.0, Pso08G04340.0, Pso07G18530.0, Pso05G18110.0, Pso09G15220.0, Pso04G06310.0, Pso11G00570.0, Pso05G26670.0, Pso04G16…	0.23446
A09130 Environmental Information Processing	A09130 Environmental Information Processing	34	635	819	21232	0.0344395	1.38807	[Pso05G19170.0, Pso07G33570.0, Pso08G23600.0, Pso10G08950.0, Pso08G34140.0, Pso09G29730.0, Pso03G02980.0, Pso01G30400.0, Pso09G04670.0, Pso03G36670.0, Pso05G17930.0, Pso02G45430.0, Pso09G33120.0, Pso11G11210.0, Pso04G04440.0, Pso11G08010.0, Pso09G27030.0, Pso02G63510.0, Pso08G04300.0, Pso01G37600.0, Pso04G17470.0, Pso11G35030.0, Pso02G00810.0, Pso07G21090.0, Pso11G14020.0, Pso09G04680.0, Pso06G19…	0.232092
00199 Cytochrome P450	A09180 Brite Hierarchies	14	635	272	21232	0.0350274	1.72098	[Pso11G14280.0, Pso06G29100.0, Pso02G35630.0, Pso01G28680.0, PsoUNG17300.0, Pso03G36090.0, Pso03G22930.0, Pso11G05220.0, Pso03G55270.0, Pso05G24440.0, Pso02G57800.0, Pso09G26680.0, Pso10G01190.0, Pso02G00270.0]	0.226219
