## Supplementary material for "Evolutionary analysis of conserved non-coding elements subsequent to whole-genome duplication in opium poppy": Table S13.xlsx

### Sheet: sub1_conservation
Table S13. KEGG enrichment results of four types of evolutionary trajectories for singletons.
Term Name	MainClass	GeneHitsInSelectedSet	AllGenesInSelectedSet	GeneHitsInBackground	AllGenesInBackground	p-value	enrichFactor	GeneListInSelectedSets
03011 Ribosome	A09180 Brite Hierarchies	29	406	858	21232	0.00228748	1.76757	[Pso07G09890.0, PsoUNG00780.0, Pso09G27860.0, Pso02G63600.0, Pso01G06050.0, Pso07G22050.0, Pso03G26950.0, PsoUNG19650.0, Pso04G08960.0, Pso04G06340.0, Pso07G05870.0, Pso10G28520.0, Pso01G45620.0, Pso05G24380.0, Pso09G20760.0, Pso10G32010.0, Pso07G22270.0, Pso05G21260.0, Pso01G08450.0, Pso07G13700.0, Pso01G22620.0, Pso09G03550.0, Pso01G22870.0, Pso07G20030.0, Pso10G07200.0, Pso09G24040.0, Pso01G35…
03010 Ribosome	A09120 Genetic Information Processing	27	406	819	21232	0.00446831	1.72403	[Pso07G09890.0, PsoUNG00780.0, Pso09G27860.0, Pso02G63600.0, Pso01G06050.0, Pso07G22050.0, Pso03G26950.0, PsoUNG19650.0, Pso04G08960.0, Pso04G06340.0, Pso07G05870.0, Pso10G28520.0, Pso01G45620.0, Pso05G24380.0, Pso09G20760.0, Pso10G32010.0, Pso07G22270.0, Pso05G21260.0, Pso01G08450.0, Pso07G13700.0, Pso01G22620.0, Pso09G03550.0, Pso07G20030.0, Pso10G07200.0, Pso09G24040.0, Pso01G35200.0, Pso03G39…
04812 Cytoskeleton proteins	A09180 Brite Hierarchies	14	406	335	21232	0.00540497	2.18549	[Pso01G40190.0, Pso04G06240.0, PsoUNG19670.0, Pso05G20140.0, Pso05G18950.0, Pso09G16420.0, Pso03G28020.0, Pso09G15920.0, Pso04G05580.0, Pso10G09340.0, PsoUNG12830.0, Pso07G17320.0, Pso07G22930.0, Pso10G04330.0]
03430 Mismatch repair	A09120 Genetic Information Processing	5	406	73	21232	0.0129531	3.58189	[Pso01G38980.0, Pso05G15710.0, Pso09G06730.0, Pso07G04720.0, Pso01G45860.0]
00730 Thiamine metabolism	A09100 Metabolism	5	406	77	21232	0.0160244	3.39582	[Pso03G37480.0, Pso10G08910.0, Pso03G33060.0, Pso07G16780.0, Pso10G29880.0]
B 09124 Replication and repair	A09120 Genetic Information Processing	13	406	359	21232	0.0214354	1.89371	[Pso10G04370.0, Pso10G36380.0, Pso07G04720.0, Pso01G45860.0, Pso01G01000.0, Pso01G52730.0, Pso03G48930.0, Pso01G38980.0, Pso05G15710.0, Pso03G41840.0, Pso09G06730.0, Pso01G11280.0, Pso09G28000.0]
99996 General function prediction only	A09190 Not Included in Pathway or Brite	2	406	14	21232	0.0285172	7.4708	[Pso07G22260.0, Pso05G13170.0]
00906 Carotenoid biosynthesis	A09100 Metabolism	4	406	61	21232	0.0292644	3.42922	[Pso02G57500.0, Pso09G13770.0, Pso07G00730.0, Pso09G27340.0]
03450 Non-homologous end-joining	A09120 Genetic Information Processing	2	406	16	21232	0.0366757	6.53695	[Pso10G04370.0, Pso01G11280.0]
00601 Glycosphingolipid biosynthesis - lacto and neolacto series	A09100 Metabolism	1	406	2	21232	0.0378794	26.1478	[Pso09G03340.0]
03030 DNA replication	A09120 Genetic Information Processing	5	406	107	21232	0.0546616	2.44372	[Pso05G15710.0, Pso09G06730.0, Pso07G04720.0, Pso01G52730.0, Pso09G28000.0]
03440 Homologous recombination	A09120 Genetic Information Processing	6	406	147	21232	0.0635446	2.13451	[Pso10G04370.0, Pso10G36380.0, Pso05G15710.0, Pso09G06730.0, Pso07G04720.0, Pso03G48930.0]
04122 Sulfur relay system	A09120 Genetic Information Processing	2	406	22	21232	0.0655279	4.75414	[Pso03G37480.0, Pso04G08610.0]
00510 N-Glycan biosynthesis	A09100 Metabolism	5	406	115	21232	0.0699819	2.27372	[Pso10G26700.0, Pso03G50640.0, Pso07G24630.0, Pso02G54210.0, Pso01G04140.0]
00471 D-Glutamine and D-glutamate metabolism	A09100 Metabolism	1	406	4	21232	0.0743273	13.0739	[Pso01G01510.0]
B 09194 Poorly characterized	A09190 Not Included in Pathway or Brite	4	406	83	21232	0.074805	2.52027	[Pso07G22260.0, Pso05G13170.0, Pso05G07840.0, Pso10G36200.0]
01005 Lipopolysaccharide biosynthesis proteins	A09180 Brite Hierarchies	2	406	24	21232	0.076384	4.35796	[Pso05G19700.0, Pso02G60360.0]
B 09122 Translation	A09120 Genetic Information Processing	47	406	2001	21232	0.0817622	1.22833	[Pso07G09890.0, Pso01G42590.0, PsoUNG18640.0, Pso03G33900.0, PsoUNG00780.0, Pso09G27860.0, Pso02G63600.0, Pso01G06050.0, Pso07G22050.0, Pso03G26950.0, PsoUNG19650.0, Pso04G08960.0, Pso04G06340.0, Pso05G20140.0, Pso03G14720.0, Pso05G11870.0, Pso09G24220.0, Pso07G02890.0, Pso03G44530.0, Pso07G05870.0, Pso10G28520.0, Pso01G45620.0, Pso05G24380.0, Pso09G20760.0, Pso10G32010.0, Pso05G15210.0, Pso07G22…
04712 Circadian rhythm - plant	A09150 Organismal Systems	4	406	88	21232	0.0883312	2.37707	[Pso03G33900.0, Pso04G02270.0, Pso02G60060.0, Pso01G42820.0]
B 09108 Metabolism of cofactors and vitamins	A09100 Metabolism	17	406	628	21232	0.096409	1.41564	[Pso09G15980.0, Pso03G37480.0, Pso10G08910.0, Pso02G56620.0, Pso05G10240.0, Pso09G21660.0, Pso10G29880.0, Pso07G23060.0, Pso01G09860.0, Pso04G08250.0, Pso05G03260.0, PsoUNG02590.0, Pso03G33060.0, Pso07G16780.0, Pso03G54220.0, Pso03G47900.0, Pso10G06960.0]
A09120 Genetic Information Processing	A09120 Genetic Information Processing	94	406	4360	21232	0.105616	1.12747	[Pso07G09890.0, Pso03G32830.0, PsoUNG18640.0, Pso03G26950.0, Pso07G24630.0, Pso04G08610.0, Pso04G06340.0, Pso05G20140.0, Pso01G00970.0, Pso09G06730.0, Pso01G11280.0, Pso07G02890.0, Pso07G05870.0, Pso10G28520.0, Pso05G24380.0, Pso01G04140.0, Pso09G20760.0, PsoUNG03130.0, Pso03G40840.0, Pso01G21080.0, Pso05G15210.0, Pso07G22270.0, Pso10G04370.0, Pso10G36380.0, Pso01G39700.0, Pso01G08450.0, Pso07G04…
02000 Transporters	A09180 Brite Hierarchies	34	406	1432	21232	0.112934	1.24165	[Pso03G28110.0, Pso07G12830.0, Pso07G04770.0, Pso06G00430.0, Pso09G04880.0, Pso03G42240.0, Pso03G13060.0, PsoUNG17970.0, Pso07G25610.0, Pso01G53260.0, Pso02G59930.0, Pso10G34340.0, Pso02G63720.0, Pso02G60150.0, Pso10G33730.0, Pso03G33240.0, Pso04G08340.0, Pso10G08030.0, Pso04G00500.0, Pso01G21270.0, Pso07G33330.0, Pso09G25230.0, Pso10G24540.0, Pso07G35510.0, Pso01G40150.0, Pso04G09170.0, Pso01G50…

### Sheet: sub1_specialization
Term Name	MainClass	GeneHitsInSelectedSet	AllGenesInSelectedSet	GeneHitsInBackground	AllGenesInBackground	p-value	enrichFactor	GeneListInSelectedSets
03400 DNA repair and recombination proteins	A09180 Brite Hierarchies	19	282	753	21232	0.00588225	1.89977	[Pso07G06170.0, PsoUNG04130.0, Pso09G04230.0, Pso01G52540.0, Pso03G53090.0, Pso01G48350.0, Pso03G51160.0, Pso07G21510.0, Pso01G44870.0, Pso05G14880.0, Pso01G08120.0, Pso06G00840.0, Pso01G45680.0, Pso02G59270.0, Pso10G28540.0, Pso01G40020.0, Pso10G08470.0, Pso07G17550.0, Pso04G14640.0]
B 09124 Replication and repair	A09120 Genetic Information Processing	11	282	359	21232	0.00886537	2.30696	[Pso07G06170.0, Pso05G14880.0, Pso01G08120.0, PsoUNG04130.0, Pso07G23850.0, Pso03G53090.0, Pso01G48350.0, Pso10G28540.0, Pso10G08470.0, Pso04G14640.0, Pso07G21510.0]
03022 Basal transcription factors	A09120 Genetic Information Processing	6	282	139	21232	0.0107617	3.24996	[Pso04G11290.0, Pso03G53090.0, Pso09G21700.0, PsoUNG18720.0, Pso04G05220.0, Pso10G08470.0]
03021 Transcription machinery	A09180 Brite Hierarchies	15	282	581	21232	0.0112718	1.94382	[Pso01G24110.0, Pso05G18840.0, Pso04G11290.0, Pso01G52540.0, Pso03G53090.0, PsoUNG11270.0, Pso04G05220.0, Pso01G45680.0, Pso01G45760.0, Pso09G21700.0, PsoUNG18720.0, Pso01G40260.0, Pso10G08470.0, Pso01G50060.0, Pso05G01870.0]
00591 Linoleic acid metabolism	A09100 Metabolism	3	282	39	21232	0.014893	5.7916	[Pso01G08610.0, Pso02G64420.0, Pso01G08580.0]
03016 Transfer RNA biogenesis	A09180 Brite Hierarchies	14	282	547	21232	0.0150931	1.927	[Pso09G28400.0, Pso09G10050.0, Pso04G08240.0, Pso01G38460.0, Pso05G29280.0, Pso03G42030.0, Pso09G13970.0, Pso05G05290.0, Pso05G34090.0, Pso06G01910.0, Pso07G04680.0, Pso10G33720.0, Pso05G32950.0, Pso01G32070.0]
03450 Non-homologous end-joining	A09120 Genetic Information Processing	2	282	16	21232	0.0186577	9.41135	[PsoUNG04130.0, Pso04G14640.0]
99974 Translation	A09190 Not Included in Pathway or Brite	2	282	17	21232	0.0209623	8.85774	[PsoUNG11260.0, Pso01G22740.0]
00250 Alanine, aspartate and glutamate metabolism	A09100 Metabolism	5	282	122	21232	0.0235428	3.08569	[Pso10G36390.0, Pso09G15940.0, Pso10G33860.0, Pso03G50200.0, Pso09G06460.0]
01040 Biosynthesis of unsaturated fatty acids	A09100 Metabolism	3	282	49	21232	0.0272647	4.60964	[Pso01G05770.0, Pso04G06300.0, Pso04G06280.0]
B 09192 Unclassified: genetic information processing	A09190 Not Included in Pathway or Brite	3	282	50	21232	0.0287278	4.51745	[Pso09G16940.0, PsoUNG11260.0, Pso01G22740.0]
00790 Folate biosynthesis	A09100 Metabolism	3	282	67	21232	0.0597032	3.37123	[Pso01G52580.0, Pso04G02040.0, Pso07G17650.0]
B 09121 Transcription	A09120 Genetic Information Processing	16	282	789	21232	0.0624604	1.52681	[Pso01G18680.0, Pso04G11290.0, Pso01G52540.0, Pso03G53090.0, Pso10G07910.0, Pso04G05220.0, Pso09G27320.0, Pso07G07640.0, Pso01G45680.0, Pso09G04090.0, Pso09G21700.0, PsoUNG18720.0, Pso03G11280.0, Pso10G08470.0, Pso01G26480.0, Pso05G01870.0]
B 09182 Protein families: genetic information processing	A09180 Brite Hierarchies	157	282	10825	21232	0.0633838	1.09198	[Pso02G64900.0, Pso03G48300.0, Pso09G04230.0, Pso10G07780.0, Pso05G03280.0, Pso01G08120.0, PsoUNG03420.0, Pso09G16200.0, Pso09G16430.0, Pso03G49270.0, Pso01G45680.0, Pso01G08060.0, Pso03G11280.0, Pso09G30270.0, PsoUNG00790.0, Pso09G19080.0, Pso05G18840.0, Pso04G01130.0, Pso10G11550.0, Pso03G30640.0, Pso01G10300.0, Pso04G11290.0, Pso09G28400.0, Pso10G07810.0, Pso04G05220.0, Pso05G05290.0, Pso10G07…
B 09108 Metabolism of cofactors and vitamins	A09100 Metabolism	13	282	628	21232	0.0771585	1.55857	[Pso09G25450.0, Pso01G52580.0, Pso04G05860.0, Pso10G07060.0, Pso07G17650.0, Pso01G38460.0, Pso09G20410.0, Pso04G02040.0, Pso01G21290.0, Pso07G07680.0, Pso02G51970.0, Pso10G28330.0, Pso03G11450.0]
00061 Fatty acid biosynthesis	A09100 Metabolism	4	282	122	21232	0.0797901	2.46855	[Pso01G05770.0, Pso09G04140.0, Pso07G07680.0, Pso03G11370.0]
00220 Arginine biosynthesis	A09100 Metabolism	3	282	80	21232	0.0905796	2.8234	[Pso07G37620.0, Pso10G36390.0, Pso03G50200.0]
03410 Base excision repair	A09120 Genetic Information Processing	3	282	82	21232	0.0958216	2.75454	[Pso05G14880.0, Pso01G08120.0, Pso01G48350.0]
04136 Autophagy - other	A09140 Cellular Processes	3	282	82	21232	0.0958216	2.75454	[Pso01G52930.0, Pso07G07530.0, Pso07G28630.0]
B 09194 Poorly characterized	A09190 Not Included in Pathway or Brite	3	282	83	21232	0.0984883	2.72135	[Pso01G06700.0, Pso09G17540.0, Pso03G33130.0]
03420 Nucleotide excision repair	A09120 Genetic Information Processing	4	282	138	21232	0.112133	2.18234	[Pso07G06170.0, Pso03G53090.0, Pso10G08470.0, Pso07G21510.0]
00620 Pyruvate metabolism	A09100 Metabolism	6	282	253	21232	0.121896	1.78555	[Pso10G26440.0, PsoUNG17700.0, Pso09G02990.0, Pso09G04140.0, Pso05G26920.0, Pso09G02070.0]

### Sheet: sub2_conservation
Term Name	MainClass	GeneHitsInSelectedSet	AllGenesInSelectedSet	GeneHitsInBackground	AllGenesInBackground	p-value	enrichFactor	GeneListInSelectedSets
00604 Glycosphingolipid biosynthesis - ganglio series	A09100 Metabolism	2	351	15	21232	0.0248255	8.06534	[Pso02G30460.0, Pso11G31310.0]
99993 Cell motility	A09190 Not Included in Pathway or Brite	1	351	2	21232	0.0327908	30.245	[Pso11G06970.0]
00565 Ether lipid metabolism	A09100 Metabolism	3	351	49	21232	0.0472247	3.70347	[Pso02G43770.0, Pso10G00940.0, Pso08G12290.0]
00400 Phenylalanine, tyrosine and tryptophan biosynthesis	A09100 Metabolism	5	351	123	21232	0.0536588	2.45894	[Pso10G18760.0, Pso08G14480.0, Pso08G06280.0, Pso06G27030.0, Pso05G45410.0]
03010 Ribosome	A09120 Genetic Information Processing	19	351	819	21232	0.0875193	1.40331	[Pso02G19500.0, Pso05G34720.0, Pso02G44680.0, Pso08G06350.0, Pso04G20710.0, Pso06G04230.0, Pso02G12630.0, PsoUNG20750.0, Pso05G41900.0, Pso02G48180.0, Pso11G33020.0, Pso08G19940.0, Pso10G15820.0, Pso08G31680.0, Pso02G31660.0, Pso08G25160.0, Pso03G18120.0, Pso11G17750.0, PsoUNG08720.0]
B 09122 Translation	A09120 Genetic Information Processing	41	351	2001	21232	0.0886815	1.23943	[Pso02G19500.0, Pso02G33940.0, Pso02G39880.0, Pso05G34720.0, Pso08G06350.0, Pso06G04230.0, Pso03G04680.0, Pso05G41900.0, Pso11G33020.0, Pso02G04770.0, Pso10G15820.0, Pso04G20800.0, Pso06G09810.0, Pso02G31660.0, Pso08G25160.0, Pso10G13890.0, Pso03G18120.0, Pso11G17750.0, Pso11G21520.0, Pso08G13350.0, Pso08G07930.0, Pso08G35890.0, Pso02G44680.0, Pso03G22910.0, Pso04G20710.0, Pso04G28830.0, Pso02G12…
03009 Ribosome biogenesis	A09180 Brite Hierarchies	22	351	982	21232	0.092613	1.35517	[Pso03G05960.0, Pso08G35890.0, Pso08G05110.0, Pso03G22910.0, Pso02G34320.0, Pso04G28830.0, Pso08G31910.0, Pso03G04680.0, Pso06G17200.0, Pso03G23040.0, Pso06G20550.0, Pso11G27710.0, Pso08G05910.0, Pso11G07800.0, Pso02G31150.0, Pso04G20800.0, Pso06G30170.0, Pso11G01400.0, Pso10G13890.0, Pso02G16660.0, Pso10G18850.0, Pso06G24950.0]
00790 Folate biosynthesis	A09100 Metabolism	3	351	67	21232	0.0993139	2.70851	[Pso04G21980.0, Pso08G04660.0, Pso06G26910.0]
04812 Cytoskeleton proteins	A09180 Brite Hierarchies	9	351	335	21232	0.105434	1.62511	[Pso05G40200.0, Pso08G05550.0, Pso05G43290.0, Pso02G45030.0, Pso06G07020.0, Pso08G33120.0, Pso08G06090.0, Pso02G44380.0, Pso06G27280.0]

### Sheet: sub2_ specialization
Term Name	MainClass	GeneHitsInSelectedSet	AllGenesInSelectedSet	GeneHitsInBackground	AllGenesInBackground	p-value	enrichFactor	GeneListInSelectedSets
00563 Glycosylphosphatidylinositol (GPI)-anchor biosynthesis	A09100 Metabolism	3	232	53	21232	0.0202065	5.18022	[Pso06G25840.0, Pso02G01940.0, Pso02G01780.0]
00603 Glycosphingolipid biosynthesis - globo and isoglobo series	A09100 Metabolism	2	232	22	21232	0.0237859	8.31975	[Pso08G37460.0, Pso08G37100.0]
B 09107 Glycan biosynthesis and metabolism	A09100 Metabolism	7	232	287	21232	0.0388334	2.23213	[Pso08G37460.0, Pso08G37100.0, Pso06G25840.0, Pso08G40930.0, Pso06G22850.0, Pso02G01940.0, Pso02G01780.0]
03021 Transcription machinery	A09180 Brite Hierarchies	11	232	581	21232	0.0551381	1.73268	[Pso04G17770.0, Pso11G00290.0, Pso06G26370.0, Pso11G16310.0, Pso11G19850.0, Pso08G31590.0, Pso06G04720.0, Pso08G13550.0, Pso02G42630.0, Pso11G07550.0, Pso08G12620.0]
99999 Others	A09190 Not Included in Pathway or Brite	2	232	36	21232	0.0587518	5.08429	[Pso06G33100.0, Pso05G41270.0]
03041 Spliceosome	A09180 Brite Hierarchies	15	232	904	21232	0.0717287	1.51854	[Pso03G07850.0, Pso03G23010.0, Pso08G38700.0, Pso02G06810.0, Pso05G46070.0, Pso11G12220.0, PsoUNG20300.0, Pso11G19520.0, Pso02G44850.0, PsoUNG20830.0, Pso03G03430.0, Pso08G23380.0, Pso08G14760.0, Pso11G32600.0, Pso11G36700.0]
00062 Fatty acid elongation	A09100 Metabolism	3	232	105	21232	0.107864	2.61478	[Pso03G21060.0, Pso08G06300.0, Pso02G12500.0]
