## Supplementary material for "Evolutionary analysis of conserved non-coding elements subsequent to whole-genome duplication in opium poppy": Table S14.xlsx

### Sheet: Sheet1
Table S14. Functional annotations of specific enriched binding motifs for both_conservation related CNEs.
Motifs	Uniprot_ID	General_Function_Description	GO_ALL	GO_BP	GO_MF	GO_CC
ANAC017	Q9XIC5	FUNCTION: Transcriptional activator activated by proteolytic cleavage through regulated intramembrane proteolysis (RIP). Transcriptional activator that acts as positive regulator of AOX1A during mitochondrial dysfunction. Binds directly to AOX1A promoter. Mediates mitochondrial retrograde signaling. {ECO:0000269|PubMed:24045017}.	endoplasmic reticulum membrane [GO:0005789]; integral component of membrane [GO:0016021]; nucleus [GO:0005634]; DNA-binding transcription factor activity [GO:0003700]; transcription cis-regulatory region binding [GO:0000976]; cellular response to hydrogen peroxide [GO:0070301]; leaf senescence [GO:0010150]; mitochondria-nucleus signaling pathway [GO:0031930]; positive regulation of transcription,…	cellular response to hydrogen peroxide [GO:0070301]; leaf senescence [GO:0010150]; mitochondria-nucleus signaling pathway [GO:0031930]; positive regulation of transcription, DNA-templated [GO:0045893]	DNA-binding transcription factor activity [GO:0003700]; transcription cis-regulatory region binding [GO:0000976]	endoplasmic reticulum membrane [GO:0005789]; integral component of membrane [GO:0016021]; nucleus [GO:0005634]
ANAC062	Q9SCK6	FUNCTION: Transcriptional activator activated by proteolytic cleavage through regulated intramembrane proteolysis (RIP) (PubMed:20156199, PubMed:19947982). Transcriptional activator involved in response to cold stress. Mediates induction of pathogenesis-related (PR) genes independently of salicylic signaling in response to cold. Binds directly to the PR gene promoters and enhances plant resistanc…	integral component of membrane [GO:0016021]; nucleus [GO:0005634]; plasma membrane [GO:0005886]; DNA-binding transcription factor activity [GO:0003700]; protein self-association [GO:0043621]; transcription cis-regulatory region binding [GO:0000976]; cellular response to cold [GO:0070417]; defense response to other organism [GO:0098542]; positive regulation of endoplasmic reticulum unfolded protei…	cellular response to cold [GO:0070417]; defense response to other organism [GO:0098542]; positive regulation of endoplasmic reticulum unfolded protein response [GO:1900103]	DNA-binding transcription factor activity [GO:0003700]; protein self-association [GO:0043621]; transcription cis-regulatory region binding [GO:0000976]	integral component of membrane [GO:0016021]; nucleus [GO:0005634]; plasma membrane [GO:0005886]
ANAC103	Q9FMJ1	NA	nucleus [GO:0005634]; DNA-binding transcription factor activity [GO:0003700]; transcription cis-regulatory region binding [GO:0000976]	NA	DNA-binding transcription factor activity [GO:0003700]; transcription cis-regulatory region binding [GO:0000976]	nucleus [GO:0005634]
AT1G01250	Q1ECI2	FUNCTION: Probably acts as a transcriptional activator. Binds to the GCC-box pathogenesis-related promoter element. May be involved in the regulation of gene expression by stress factors and by components of stress signal transduction pathways (By similarity). {ECO:0000250}.	nucleus [GO:0005634]; DNA binding [GO:0003677]; DNA-binding transcription factor activity [GO:0003700]; ethylene-activated signaling pathway [GO:0009873]	ethylene-activated signaling pathway [GO:0009873]	DNA binding [GO:0003677]; DNA-binding transcription factor activity [GO:0003700]	nucleus [GO:0005634]
AT3G51470	Q9SD02	NA	cellular anatomical entity [GO:0110165]; metal ion binding [GO:0046872]; myosin phosphatase activity [GO:0017018]; protein dephosphorylation [GO:0006470]	protein dephosphorylation [GO:0006470]	metal ion binding [GO:0046872]; myosin phosphatase activity [GO:0017018]	cellular anatomical entity [GO:0110165]
AT4G26030	Q9SZH7	NA	DNA-binding transcription factor activity [GO:0003700]; regulation of transcription, DNA-templated [GO:0006355]	regulation of transcription, DNA-templated [GO:0006355]	DNA-binding transcription factor activity [GO:0003700]	NA
ATY19	Q9LTC4	FUNCTION: Transcription factor involved in cold-regulation of CBF genes and in the development of freezing tolerance. May be part of a complex network of transcription factors controlling the expression of CBF genes and other genes in response to cold stress. Binds to the MYB recognition sequences in the promoters of CBF1, CBF2 and CBF3 genes (PubMed:17015446). Involved in drought and salt tolera…	nucleus [GO:0005634]; DNA binding [GO:0003677]; DNA-binding transcription factor activity [GO:0003700]; response to cold [GO:0009409]; response to salt stress [GO:0009651]; response to water deprivation [GO:0009414]	response to cold [GO:0009409]; response to salt stress [GO:0009651]; response to water deprivation [GO:0009414]	DNA binding [GO:0003677]; DNA-binding transcription factor activity [GO:0003700]	nucleus [GO:0005634]
bHLH130	Q66GR3	NA	nucleus [GO:0005634]; cis-regulatory region sequence-specific DNA binding [GO:0000987]; DNA-binding transcription factor activity [GO:0003700]; DNA-binding transcription factor activity, RNA polymerase II-specific [GO:0000981]; protein dimerization activity [GO:0046983]; RNA polymerase II cis-regulatory region sequence-specific DNA binding [GO:0000978]; photoperiodism, flowering [GO:0048573]; reg…	photoperiodism, flowering [GO:0048573]; regulation of gene expression [GO:0010468]; regulation of photoperiodism, flowering [GO:2000028]; regulation of transcription by RNA polymerase II [GO:0006357]; regulation of transcription, DNA-templated [GO:0006355]	cis-regulatory region sequence-specific DNA binding [GO:0000987]; DNA-binding transcription factor activity [GO:0003700]; DNA-binding transcription factor activity, RNA polymerase II-specific [GO:0000981]; protein dimerization activity [GO:0046983]; RNA polymerase II cis-regulatory region sequence-specific DNA binding [GO:0000978]	nucleus [GO:0005634]
bHLH80	Q9C8P8	NA	nucleus [GO:0005634]; cis-regulatory region sequence-specific DNA binding [GO:0000987]; DNA-binding transcription factor activity [GO:0003700]; DNA-binding transcription factor activity, RNA polymerase II-specific [GO:0000981]; protein dimerization activity [GO:0046983]; RNA polymerase II cis-regulatory region sequence-specific DNA binding [GO:0000978]; circadian rhythm [GO:0007623]; cuticle deve…	circadian rhythm [GO:0007623]; cuticle development [GO:0042335]; regulation of gene expression [GO:0010468]; regulation of photoperiodism, flowering [GO:2000028]; regulation of transcription by RNA polymerase II [GO:0006357]; regulation of transcription, DNA-templated [GO:0006355]; response to cold [GO:0009409]; response to heat [GO:0009408]; temperature compensation of the circadian clock [GO:00…	cis-regulatory region sequence-specific DNA binding [GO:0000987]; DNA-binding transcription factor activity [GO:0003700]; DNA-binding transcription factor activity, RNA polymerase II-specific [GO:0000981]; protein dimerization activity [GO:0046983]; RNA polymerase II cis-regulatory region sequence-specific DNA binding [GO:0000978]	nucleus [GO:0005634]
bZIP44	C0Z2L5	FUNCTION: Transcription factor that binds to the DNA G-box motif 5'-CACGTG-3' of MAN7 promoter. Involved in the positive regulation of seed germination through MAN7 gene activation. MAN7 is required for both, loosening of the micropylar endosperm, and rupture of the seed coat in germinating seeds. {ECO:0000269|PubMed:23461773}.	nucleus [GO:0005634]; DNA-binding transcription factor activity [GO:0003700]; protein heterodimerization activity [GO:0046982]; sequence-specific DNA binding [GO:0043565]; transcription cis-regulatory region binding [GO:0000976]; positive regulation of transcription, DNA-templated [GO:0045893]; seed germination [GO:0009845]	positive regulation of transcription, DNA-templated [GO:0045893]; seed germination [GO:0009845]	DNA-binding transcription factor activity [GO:0003700]; protein heterodimerization activity [GO:0046982]; sequence-specific DNA binding [GO:0043565]; transcription cis-regulatory region binding [GO:0000976]	nucleus [GO:0005634]
bZIP52	Q8VWG0	NA	cytoplasm [GO:0005737]; cytosol [GO:0005829]; nucleus [GO:0005634]; chromatin DNA binding [GO:0031490]; DNA-binding transcription factor activity [GO:0003700]; transcription cis-regulatory region binding [GO:0000976]	NA	chromatin DNA binding [GO:0031490]; DNA-binding transcription factor activity [GO:0003700]; transcription cis-regulatory region binding [GO:0000976]	cytoplasm [GO:0005737]; cytosol [GO:0005829]; nucleus [GO:0005634]
DEL1	Q8LSZ4	FUNCTION: Inhibitor of E2F-dependent activation of gene expression. Binds specifically the E2 recognition site without interacting with DP proteins and prevents transcription activation by E2F/DP heterodimers. Controls the timing of endocycle onset and inhibits endoreduplication. {ECO:0000269|PubMed:11786543, ECO:0000269|PubMed:11867638, ECO:0000269|PubMed:15649366, ECO:0000269|PubMed:18787127}.	nucleus [GO:0005634]; RNA polymerase II transcription regulator complex [GO:0090575]; DNA binding [GO:0003677]; DNA-binding transcription factor activity [GO:0003700]; DNA-binding transcription factor activity, RNA polymerase II-specific [GO:0000981]; RNA polymerase II cis-regulatory region sequence-specific DNA binding [GO:0000978]; DNA endoreduplication [GO:0042023]; negative regulation of DNA …	DNA endoreduplication [GO:0042023]; negative regulation of DNA endoreduplication [GO:0032876]; regulation of transcription by RNA polymerase II [GO:0006357]	DNA binding [GO:0003677]; DNA-binding transcription factor activity [GO:0003700]; DNA-binding transcription factor activity, RNA polymerase II-specific [GO:0000981]; RNA polymerase II cis-regulatory region sequence-specific DNA binding [GO:0000978]	nucleus [GO:0005634]; RNA polymerase II transcription regulator complex [GO:0090575]
DEL2	Q9LFQ9	FUNCTION: Inhibitor of E2F-dependent regulation of gene expression. Binds specifically the E2 recognition site as a monomer without interacting with DP proteins. May be up-regulating E2FA and down-regulating repressors of cell cycle progression. Promotes cell proliferation and represses cell elongation. Regulated by proteolysis via a ubiquitin-proteasome pathway. {ECO:0000269|PubMed:11786543, ECO…	nucleus [GO:0005634]; RNA polymerase II transcription regulator complex [GO:0090575]; DNA binding [GO:0003677]; DNA-binding transcription factor activity [GO:0003700]; DNA-binding transcription factor activity, RNA polymerase II-specific [GO:0000981]; RNA polymerase II cis-regulatory region sequence-specific DNA binding [GO:0000978]; cell cycle [GO:0007049]; positive regulation of cell population…	cell cycle [GO:0007049]; positive regulation of cell population proliferation [GO:0008284]; regulation of transcription by RNA polymerase II [GO:0006357]; response to auxin [GO:0009733]	DNA binding [GO:0003677]; DNA-binding transcription factor activity [GO:0003700]; DNA-binding transcription factor activity, RNA polymerase II-specific [GO:0000981]; RNA polymerase II cis-regulatory region sequence-specific DNA binding [GO:0000978]	nucleus [GO:0005634]; RNA polymerase II transcription regulator complex [GO:0090575]
HAT5	Q02283	FUNCTION: Probable transcription activator involved in leaf development. Binds to the DNA sequence 5'-CAAT[AT]ATTG-3'. {ECO:0000269|PubMed:8535134}.	nucleus [GO:0005634]; DNA-binding transcription factor activity [GO:0003700]; DNA-binding transcription factor activity, RNA polymerase II-specific [GO:0000981]; protein homodimerization activity [GO:0042803]; sequence-specific DNA binding [GO:0043565]; leaf morphogenesis [GO:0009965]; negative regulation of translation [GO:0017148]; positive regulation of transcription, DNA-templated [GO:0045893…	leaf morphogenesis [GO:0009965]; negative regulation of translation [GO:0017148]; positive regulation of transcription, DNA-templated [GO:0045893]; response to blue light [GO:0009637]; response to salt stress [GO:0009651]	DNA-binding transcription factor activity [GO:0003700]; DNA-binding transcription factor activity, RNA polymerase II-specific [GO:0000981]; protein homodimerization activity [GO:0042803]; sequence-specific DNA binding [GO:0043565]	nucleus [GO:0005634]
MYB39	Q8GWP0	NA	Casparian strip [GO:0048226]; nucleus [GO:0005634]; DNA binding [GO:0003677]; DNA-binding transcription factor activity [GO:0003700]; positive regulation of transcription, DNA-templated [GO:0045893]; regulation of phenylpropanoid metabolic process [GO:2000762]; suberin biosynthetic process [GO:0010345]	positive regulation of transcription, DNA-templated [GO:0045893]; regulation of phenylpropanoid metabolic process [GO:2000762]; suberin biosynthetic process [GO:0010345]	DNA binding [GO:0003677]; DNA-binding transcription factor activity [GO:0003700]	Casparian strip [GO:0048226]; nucleus [GO:0005634]
MYB4	Q9SZP1	FUNCTION: Transcription repressor involved in regulation of protection against UV. Mediates transcriptional repression of CYP73A5, the gene encoding trans-cinnamate 4-monooxygenase, thereby regulating the accumulation of the UV-protectant compound sinapoylmalate. {ECO:0000269|PubMed:11080161}.	nucleus [GO:0005634]; DNA binding [GO:0003677]; DNA-binding transcription factor activity [GO:0003700]; transcription cis-regulatory region binding [GO:0000976]; negative regulation of sinapate ester biosynthetic process [GO:1903086]; negative regulation of transcription, DNA-templated [GO:0045892]; regulation of phenylpropanoid metabolic process [GO:2000762]; response to UV-B [GO:0010224]	negative regulation of sinapate ester biosynthetic process [GO:1903086]; negative regulation of transcription, DNA-templated [GO:0045892]; regulation of phenylpropanoid metabolic process [GO:2000762]; response to UV-B [GO:0010224]	DNA binding [GO:0003677]; DNA-binding transcription factor activity [GO:0003700]; transcription cis-regulatory region binding [GO:0000976]	nucleus [GO:0005634]
MYB51	O49782	FUNCTION: Transcription factor positively regulating indolic glucosinolate biosynthetic pathway genes. {ECO:0000269|PubMed:17461791, ECO:0000269|PubMed:23580754, ECO:0000269|PubMed:23943862}.	nucleus [GO:0005634]; DNA-binding transcription factor activity [GO:0003700]; transcription cis-regulatory region binding [GO:0000976]; defense response by callose deposition in cell wall [GO:0052544]; defense response to bacterium [GO:0042742]; indole glucosinolate biosynthetic process [GO:0009759]; induced systemic resistance [GO:0009682]; response to bacterium [GO:0009617]; response to insect …	defense response by callose deposition in cell wall [GO:0052544]; defense response to bacterium [GO:0042742]; indole glucosinolate biosynthetic process [GO:0009759]; induced systemic resistance [GO:0009682]; response to bacterium [GO:0009617]; response to insect [GO:0009625]	DNA-binding transcription factor activity [GO:0003700]; transcription cis-regulatory region binding [GO:0000976]	nucleus [GO:0005634]
MYB63	Q6R0A6	FUNCTION: Transcriptional activator that binds DNA to the AC cis-elements 5'-ACCTACC-3', 5'-ACCAACC-3' and 5'-ACCTAAC-3' of promoters and specifically activates lignin biosynthetic genes during secondary wall formation mediated by SND1. {ECO:0000269|PubMed:19122102}.	nucleus [GO:0005634]; DNA-binding transcription factor activity [GO:0003700]; transcription cis-regulatory region binding [GO:0000976]; lignin biosynthetic process [GO:0009809]; positive regulation of transcription, DNA-templated [GO:0045893]; regulation of secondary cell wall biogenesis [GO:2000652]; response to UV [GO:0009411]	lignin biosynthetic process [GO:0009809]; positive regulation of transcription, DNA-templated [GO:0045893]; regulation of secondary cell wall biogenesis [GO:2000652]; response to UV [GO:0009411]	DNA-binding transcription factor activity [GO:0003700]; transcription cis-regulatory region binding [GO:0000976]	nucleus [GO:0005634]
MYB67	Q9LTW2	NA	DNA-binding transcription factor activity [GO:0003700]	NA	DNA-binding transcription factor activity [GO:0003700]	NA
MYB74	Q9M0Y5	FUNCTION: Probable transcription factor that may function in salt stress response. {ECO:0000305|PubMed:26139822}.	nucleus [GO:0005634]; DNA-binding transcription factor activity [GO:0003700]; transcription cis-regulatory region binding [GO:0000976]; response to abscisic acid [GO:0009737]	response to abscisic acid [GO:0009737]	DNA-binding transcription factor activity [GO:0003700]; transcription cis-regulatory region binding [GO:0000976]	nucleus [GO:0005634]
MYB93	Q9S9Z2	FUNCTION: Transcription factor that acts as negative regulator of lateral root (LR) development. Required for normal auxin responses during LR development. May be part of a negative feedback loop stimulated specifically in the endodermis upon LR initiation to ensure that LRs are formed only in the correct place. {ECO:0000269|PubMed:24902892}.	cytoplasm [GO:0005737]; nucleus [GO:0005634]; DNA-binding transcription factor activity [GO:0003700]; transcription cis-regulatory region binding [GO:0000976]; cellular response to auxin stimulus [GO:0071365]; negative regulation of lateral root development [GO:1901332]; regulation of growth [GO:0040008]	cellular response to auxin stimulus [GO:0071365]; negative regulation of lateral root development [GO:1901332]; regulation of growth [GO:0040008]	DNA-binding transcription factor activity [GO:0003700]; transcription cis-regulatory region binding [GO:0000976]	cytoplasm [GO:0005737]; nucleus [GO:0005634]
MYB94	Q9SN78	FUNCTION: Transcription activator involved in the activation of cuticular wax biosynthesis under drought stress. Binds directly to the promoters of genes involved in cuticular wax biosynthesis. Transactivates WSD1, KCS2/DAISY, CER1, CER2, FAR3 and ECR genes (PubMed:25305760, PubMed:27577115). Functions together with MYB96 in the activation of cuticular wax biosynthesis (PubMed:27577115). {ECO:000…	nucleus [GO:0005634]; DNA-binding transcription factor activity [GO:0003700]; sequence-specific DNA binding [GO:0043565]; transcription cis-regulatory region binding [GO:0000976]; positive regulation of transcription, DNA-templated [GO:0045893]; positive regulation of wax biosynthetic process [GO:1904278]; regulation of transcription, DNA-templated [GO:0006355]; response to auxin [GO:0009733]; re…	positive regulation of transcription, DNA-templated [GO:0045893]; positive regulation of wax biosynthetic process [GO:1904278]; regulation of transcription, DNA-templated [GO:0006355]; response to auxin [GO:0009733]; response to water deprivation [GO:0009414]	DNA-binding transcription factor activity [GO:0003700]; sequence-specific DNA binding [GO:0043565]; transcription cis-regulatory region binding [GO:0000976]	nucleus [GO:0005634]
MYB96	Q24JK1	FUNCTION: Transcription activator involved in the activation of cuticular wax biosynthesis under drought stress. Binds directly to DNA consensus sequences found in the promoters of genes encoding very-long-chain fatty acid-condensing enzymes involved in cuticular wax biosynthesis (PubMed:21398568). Functions together with MYB94 in the activation of cuticular wax biosynthesis (PubMed:27577115). In…	nucleus [GO:0005634]; DNA-binding transcription factor activity [GO:0003700]; sequence-specific DNA binding [GO:0043565]; abscisic acid-activated signaling pathway [GO:0009738]; defense response [GO:0006952]; positive regulation of abscisic acid-activated signaling pathway [GO:0009789]; positive regulation of transcription, DNA-templated [GO:0045893]; positive regulation of wax biosynthetic proce…	abscisic acid-activated signaling pathway [GO:0009738]; defense response [GO:0006952]; positive regulation of abscisic acid-activated signaling pathway [GO:0009789]; positive regulation of transcription, DNA-templated [GO:0045893]; positive regulation of wax biosynthetic process [GO:1904278]; regulation of abscisic acid biosynthetic process [GO:0010115]; regulation of abscisic acid-activated sign…	DNA-binding transcription factor activity [GO:0003700]; sequence-specific DNA binding [GO:0043565]	nucleus [GO:0005634]
PLT3	F4KGW7	NA	integral component of membrane [GO:0016021]; nucleus [GO:0005634]; DNA-binding transcription factor activity [GO:0003700]; transcription cis-regulatory region binding [GO:0000976]; auxin mediated signaling pathway involved in phyllotactic patterning [GO:0060774]; callus formation [GO:1990110]; flower development [GO:0009908]; lateral root formation [GO:0010311]; leaf phyllotactic patterning [GO:0…	auxin mediated signaling pathway involved in phyllotactic patterning [GO:0060774]; callus formation [GO:1990110]; flower development [GO:0009908]; lateral root formation [GO:0010311]; leaf phyllotactic patterning [GO:0060772]; maintenance of shoot apical meristem identity [GO:0010492]; organ growth [GO:0035265]; phyllotactic patterning [GO:0060771]; regulation of floral meristem growth [GO:001008…	DNA-binding transcription factor activity [GO:0003700]; transcription cis-regulatory region binding [GO:0000976]	integral component of membrane [GO:0016021]; nucleus [GO:0005634]
RAP21	Q8LC30	FUNCTION: Probably acts as a transcriptional activator. Binds to the GCC-box pathogenesis-related promoter element. May be involved in the regulation of gene expression by stress factors and by components of stress signal transduction pathways (By similarity). {ECO:0000250}.	nucleus [GO:0005634]; DNA binding [GO:0003677]; DNA-binding transcription factor activity [GO:0003700]; ethylene-activated signaling pathway [GO:0009873]; positive regulation of transcription, DNA-templated [GO:0045893]; response to cold [GO:0009409]; response to water deprivation [GO:0009414]	ethylene-activated signaling pathway [GO:0009873]; positive regulation of transcription, DNA-templated [GO:0045893]; response to cold [GO:0009409]; response to water deprivation [GO:0009414]	DNA binding [GO:0003677]; DNA-binding transcription factor activity [GO:0003700]	nucleus [GO:0005634]
SPL1	Q9SMX9	FUNCTION: Trans-acting factor that binds specifically to the consensus nucleotide sequence 5'-TNCGTACAA-3' of AP1 promoter. Binds specifically to the 5'-GTAC-3' core sequence. {ECO:0000269|PubMed:10524240, ECO:0000269|PubMed:16095614}.	nucleus [GO:0005634]; DNA binding [GO:0003677]; DNA-binding transcription factor activity [GO:0003700]; metal ion binding [GO:0046872]; regulation of transcription, DNA-templated [GO:0006355]	regulation of transcription, DNA-templated [GO:0006355]	DNA binding [GO:0003677]; DNA-binding transcription factor activity [GO:0003700]; metal ion binding [GO:0046872]	nucleus [GO:0005634]
SPL11	Q9FZK0	FUNCTION: Trans-acting factor that binds specifically to the consensus nucleotide sequence 5'-TNCGTACAA-3'. {ECO:0000250}.	nucleus [GO:0005634]; DNA binding [GO:0003677]; DNA-binding transcription factor activity [GO:0003700]; metal ion binding [GO:0046872]; negative regulation of auxin metabolic process [GO:0090356]; regulation of timing of transition from vegetative to reproductive phase [GO:0048510]; regulation of transcription, DNA-templated [GO:0006355]	negative regulation of auxin metabolic process [GO:0090356]; regulation of timing of transition from vegetative to reproductive phase [GO:0048510]; regulation of transcription, DNA-templated [GO:0006355]	DNA binding [GO:0003677]; DNA-binding transcription factor activity [GO:0003700]; metal ion binding [GO:0046872]	nucleus [GO:0005634]
TGA5	Q39163	FUNCTION: Transcriptional activator that binds specifically to the DNA sequence 5'-TGACG-3'. Recognizes ocs elements like the as-1 motif of the cauliflower mosaic virus 35S promoter. Binding to the as-1-like cis elements mediate auxin- and salicylic acid-inducible transcription. May be involved in the induction of the systemic acquired resistance (SAR) via its interaction with NPR1. Could also bi…	nucleus [GO:0005634]; DNA binding [GO:0003677]; DNA-binding transcription factor activity [GO:0003700]; identical protein binding [GO:0042802]; transcription cis-regulatory region binding [GO:0000976]; defense response to other organism [GO:0098542]; response to xenobiotic stimulus [GO:0009410]; salicylic acid mediated signaling pathway [GO:0009863]; transcription, DNA-templated [GO:0006351]	defense response to other organism [GO:0098542]; response to xenobiotic stimulus [GO:0009410]; salicylic acid mediated signaling pathway [GO:0009863]; transcription, DNA-templated [GO:0006351]	DNA binding [GO:0003677]; DNA-binding transcription factor activity [GO:0003700]; identical protein binding [GO:0042802]; transcription cis-regulatory region binding [GO:0000976]	nucleus [GO:0005634]
VIP1	Q9MA75	FUNCTION: Transcription activator that binds specifically to the VIP1 response elements (VREs) DNA sequence 5'-ACNGCT-3' found in some stress genes (e.g. TRX8 and MYB44), when phosphorylated/activated by MPK3. Required for Agrobacterium VirE2 nuclear import and tumorigenicity. Promotes transient expression of T-DNA in early stages by interacting with VirE2 in complex with the T-DNA and facilitati…	cytosol [GO:0005829]; nucleus [GO:0005634]; chromatin binding [GO:0003682]; DNA-binding transcription factor activity [GO:0003700]; mitogen-activated protein kinase binding [GO:0051019]; nucleic acid binding [GO:0003676]; protein self-association [GO:0043621]; sequence-specific DNA binding [GO:0043565]; transcription cis-regulatory region binding [GO:0000976]; cellular response to sulfate starvat…	cellular response to sulfate starvation [GO:0009970]; defense response [GO:0006952]; DNA-mediated transformation [GO:0009294]; import into nucleus [GO:0051170]; negative regulation of cell differentiation [GO:0045596]; osmosensory signaling pathway [GO:0007231]; response to osmotic stress [GO:0006970]; sulfate transport [GO:0008272]; thigmotropism [GO:0009652]	chromatin binding [GO:0003682]; DNA-binding transcription factor activity [GO:0003700]; mitogen-activated protein kinase binding [GO:0051019]; nucleic acid binding [GO:0003676]; protein self-association [GO:0043621]; sequence-specific DNA binding [GO:0043565]; transcription cis-regulatory region binding [GO:0000976]	cytosol [GO:0005829]; nucleus [GO:0005634]
