## Supplementary material for "Evolutionary analysis of conserved non-coding elements subsequent to whole-genome duplication in opium poppy": Table S15.xlsx

### Sheet: Sheet1
Table S15. Functional annotations of specific enriched binding motifs for both_specialization related CNEs.
Motifs	Uniprot_ID	General_Function_Description	GO_ALL	GO_BP	GO_MF	GO_CC
AGL95	A0A178VXP6	NA	DNA binding [GO:0003677]; protein dimerization activity [GO:0046983]	NA	DNA binding [GO:0003677]; protein dimerization activity [GO:0046983]	NA
ANAC004	O81913	NA	nucleus [GO:0005634]; DNA binding [GO:0003677]; DNA-binding transcription factor activity [GO:0003700]	NA	DNA binding [GO:0003677]; DNA-binding transcription factor activity [GO:0003700]	nucleus [GO:0005634]
ANAC020	Q67Z40	NA	DNA-binding transcription factor activity [GO:0003700]; transcription cis-regulatory region binding [GO:0000976]	NA	DNA-binding transcription factor activity [GO:0003700]; transcription cis-regulatory region binding [GO:0000976]	NA
ANAC028	Q9SRZ8	NA	DNA binding [GO:0003677]; DNA-binding transcription factor activity [GO:0003700]	NA	DNA binding [GO:0003677]; DNA-binding transcription factor activity [GO:0003700]	NA
ANAC038	Q9ZQ25	NA	DNA binding [GO:0003677]; DNA-binding transcription factor activity [GO:0003700]	NA	DNA binding [GO:0003677]; DNA-binding transcription factor activity [GO:0003700]	NA
ANAC046	Q9SQQ6	FUNCTION: Transcriptional activator that acts as positive regulator of leaf senescence. Activates NYC1, SGR1, SGR2 and PAO, which are genes involved in chlorophyll catabolic processes. Activates senescence-associated genes, such as RNS1, SAG12 and SAG13. {ECO:0000269|PubMed:27021284}.	nucleus [GO:0005634]; DNA-binding transcription factor activity [GO:0003700]; transcription cis-regulatory region binding [GO:0000976]; positive regulation of chlorophyll catabolic process [GO:1903648]; positive regulation of leaf senescence [GO:1900057]	positive regulation of chlorophyll catabolic process [GO:1903648]; positive regulation of leaf senescence [GO:1900057]	DNA-binding transcription factor activity [GO:0003700]; transcription cis-regulatory region binding [GO:0000976]	nucleus [GO:0005634]
ANAC053	Q949N0	FUNCTION: Transcriptional activator activated by proteolytic cleavage through regulated intramembrane proteolysis (RIP) (Ref.6, PubMed:24323506, PubMed:25219309). Promotes reactive oxygen species (ROS) production during drought-induced leaf senescence. In response to abscisic acid (ABA)-mediated drought stress signals, binds directly to the promoters of RBOHC and RBOHE genes, encoding ROS biosynt…	cytoplasm [GO:0005737]; endoplasmic reticulum membrane [GO:0005789]; integral component of membrane [GO:0016021]; nucleus [GO:0005634]; DNA-binding transcription factor activity [GO:0003700]; transcription cis-regulatory region binding [GO:0000976]; drought recovery [GO:0009819]; leaf senescence [GO:0010150]; positive regulation of transcription, DNA-templated [GO:0045893]; regulation of reactive…	drought recovery [GO:0009819]; leaf senescence [GO:0010150]; positive regulation of transcription, DNA-templated [GO:0045893]; regulation of reactive oxygen species metabolic process [GO:2000377]	DNA-binding transcription factor activity [GO:0003700]; transcription cis-regulatory region binding [GO:0000976]	cytoplasm [GO:0005737]; endoplasmic reticulum membrane [GO:0005789]; integral component of membrane [GO:0016021]; nucleus [GO:0005634]
ANAC057	Q9LSH5	NA	DNA binding [GO:0003677]; DNA-binding transcription factor activity [GO:0003700]	NA	DNA binding [GO:0003677]; DNA-binding transcription factor activity [GO:0003700]	NA
ANAC058	Q9LS50	NA	DNA-binding transcription factor activity [GO:0003700]; transcription cis-regulatory region binding [GO:0000976]	NA	DNA-binding transcription factor activity [GO:0003700]; transcription cis-regulatory region binding [GO:0000976]	NA
ANAC092	Q9FKA0	FUNCTION: Transcription activator that binds to DNA in promoters of target genes on a specific bipartite motif 5'-[ACG][CA]GT[AG](5-6n)[CT]AC[AG]-3' (PubMed:23340744). Promotes lateral root development (PubMed:16359384). Triggers the expression of senescence-associated genes during age-, salt- and dark-induced senescence through a regulatory network that may involve cross-talk with salt- and H(2)…	nucleus [GO:0005634]; DNA-binding transcription factor activity [GO:0003700]; protein homodimerization activity [GO:0042803]; sequence-specific DNA binding [GO:0043565]; transcription cis-regulatory region binding [GO:0000976]; floral organ senescence [GO:0080187]; lateral root development [GO:0048527]; leaf senescence [GO:0010150]; positive regulation of age-related resistance [GO:1904250]; posi…	floral organ senescence [GO:0080187]; lateral root development [GO:0048527]; leaf senescence [GO:0010150]; positive regulation of age-related resistance [GO:1904250]; positive regulation of DNA-binding transcription factor activity [GO:0051091]; positive regulation of leaf senescence [GO:1900057]; positive regulation of programmed cell death [GO:0043068]; positive regulation of transcription, DNA…	DNA-binding transcription factor activity [GO:0003700]; protein homodimerization activity [GO:0042803]; sequence-specific DNA binding [GO:0043565]; transcription cis-regulatory region binding [GO:0000976]	nucleus [GO:0005634]
ANAC096	Q9LS24	FUNCTION: Transcriptional activator involved in the positive regulation of abscisic acid (ABA) responsive genes. Acts as a positive factor of ABA-mediated responses. Involved in the transcriptional activation of ABA-inducible genes in response to dehydration and osmotic stresses. Plays a positive role in both stomatal closure and water loss under dehydration stress conditions. Acts synergisticall…	nucleus [GO:0005634]; DNA binding [GO:0003677]; DNA-binding transcription factor activity [GO:0003700]; positive regulation of abscisic acid-activated signaling pathway [GO:0009789]; response to wounding [GO:0009611]	positive regulation of abscisic acid-activated signaling pathway [GO:0009789]; response to wounding [GO:0009611]	DNA binding [GO:0003677]; DNA-binding transcription factor activity [GO:0003700]	nucleus [GO:0005634]
AT1G10720	Q9SAD0	NA	NA	NA	NA	NA
AT1G12630	Q38Q39	FUNCTION: Probably acts as a transcriptional activator. Binds to the GCC-box pathogenesis-related promoter element. May be involved in the regulation of gene expression by stress factors and by components of stress signal transduction pathways (By similarity). {ECO:0000250}.	nucleus [GO:0005634]; DNA-binding transcription factor activity [GO:0003700]; transcription cis-regulatory region binding [GO:0000976]; ethylene-activated signaling pathway [GO:0009873]; glucosinolate metabolic process [GO:0019760]	ethylene-activated signaling pathway [GO:0009873]; glucosinolate metabolic process [GO:0019760]	DNA-binding transcription factor activity [GO:0003700]; transcription cis-regulatory region binding [GO:0000976]	nucleus [GO:0005634]
AT1G23810	Q9ZUB5	NA	chromatin [GO:0000785]; histone deacetylase complex [GO:0000118]; transcription corepressor activity [GO:0003714]; histone deacetylation [GO:0016575]; negative regulation of transcription by RNA polymerase II [GO:0000122]	histone deacetylation [GO:0016575]; negative regulation of transcription by RNA polymerase II [GO:0000122]	transcription corepressor activity [GO:0003714]	chromatin [GO:0000785]; histone deacetylase complex [GO:0000118]
At1g25550	Q9FPE8	FUNCTION: Probable transcription factor involved in phosphate signaling in roots. {ECO:0000250|UniProtKB:Q9FX67}.	nucleus [GO:0005634]; DNA binding [GO:0003677]; DNA-binding transcription factor activity [GO:0003700]; cellular response to hypoxia [GO:0071456]; cellular response to phosphate starvation [GO:0016036]; regulation of transcription, DNA-templated [GO:0006355]	cellular response to hypoxia [GO:0071456]; cellular response to phosphate starvation [GO:0016036]; regulation of transcription, DNA-templated [GO:0006355]	DNA binding [GO:0003677]; DNA-binding transcription factor activity [GO:0003700]	nucleus [GO:0005634]
AT2G01818	D7LPW1	NA	zinc ion binding [GO:0008270]	NA	zinc ion binding [GO:0008270]	NA
At3g04030(MYR2)	Q9SQQ9	FUNCTION: Transcriptional activator that may activate the transcription of specific genes involved in nitrogen uptake or assimilation (PubMed:15592750). Acts redundantly with MYR1 as a repressor of flowering and organ elongation under decreased light intensity (PubMed:21255164). Represses gibberellic acid (GA)-dependent responses and affects levels of bioactive GA (PubMed:21255164). {ECO:0000269|…	nucleus [GO:0005634]; DNA binding [GO:0003677]; DNA-binding transcription factor activity [GO:0003700]	NA	DNA binding [GO:0003677]; DNA-binding transcription factor activity [GO:0003700]	nucleus [GO:0005634]
AT3G16280	Q9LU18	FUNCTION: Probably acts as a transcriptional activator. Binds to the GCC-box pathogenesis-related promoter element. May be involved in the regulation of gene expression by stress factors and by components of stress signal transduction pathways (By similarity). {ECO:0000250}.	nucleus [GO:0005634]; DNA-binding transcription factor activity [GO:0003700]; transcription cis-regulatory region binding [GO:0000976]; ethylene-activated signaling pathway [GO:0009873]	ethylene-activated signaling pathway [GO:0009873]	DNA-binding transcription factor activity [GO:0003700]; transcription cis-regulatory region binding [GO:0000976]	nucleus [GO:0005634]
At4g16750	Q9SUK8	FUNCTION: Probably acts as a transcriptional activator. Binds to the GCC-box pathogenesis-related promoter element. May be involved in the regulation of gene expression by stress factors and by components of stress signal transduction pathways (By similarity). {ECO:0000250}.	nucleus [GO:0005634]; DNA-binding transcription factor activity [GO:0003700]; transcription cis-regulatory region binding [GO:0000976]; ethylene-activated signaling pathway [GO:0009873]	ethylene-activated signaling pathway [GO:0009873]	DNA-binding transcription factor activity [GO:0003700]; transcription cis-regulatory region binding [GO:0000976]	nucleus [GO:0005634]
At4g31060	Q6NLD5	FUNCTION: Probably acts as a transcriptional activator. Binds to the GCC-box pathogenesis-related promoter element. May be involved in the regulation of gene expression by stress factors and by components of stress signal transduction pathways (By similarity). {ECO:0000250}.	nucleus [GO:0005634]; DNA-binding transcription factor activity [GO:0003700]; transcription cis-regulatory region binding [GO:0000976]	NA	DNA-binding transcription factor activity [GO:0003700]; transcription cis-regulatory region binding [GO:0000976]	nucleus [GO:0005634]
AT5G59990	Q9FJD8	NA	nucleus [GO:0005634]; regulation of flower development [GO:0009909]	regulation of flower development [GO:0009909]	NA	nucleus [GO:0005634]
CBF1	P93835	FUNCTION: Transcriptional activator that binds specifically to the DNA sequence 5'-[AG]CCGAC-3'. Binding to the C-repeat/DRE element mediates cold-inducible transcription. CBF/DREB1 factors play a key role in freezing tolerance and cold acclimation. {ECO:0000269|PubMed:11798174, ECO:0000269|PubMed:16244146}.	nucleus [GO:0005634]; DNA binding [GO:0003677]; DNA-binding transcription factor activity [GO:0003700]; cold acclimation [GO:0009631]; positive regulation of transcription, DNA-templated [GO:0045893]; response to cold [GO:0009409]	cold acclimation [GO:0009631]; positive regulation of transcription, DNA-templated [GO:0045893]; response to cold [GO:0009409]	DNA binding [GO:0003677]; DNA-binding transcription factor activity [GO:0003700]	nucleus [GO:0005634]
CBF2	Q9SYS6	FUNCTION: Transcriptional activator that binds specifically to the DNA sequence 5'-[AG]CCGAC-3'. Binding to the C-repeat/DRE element mediates cold-inducible transcription. CBF/DREB1 factors play a key role in freezing tolerance and cold acclimation. {ECO:0000269|PubMed:11798174, ECO:0000269|PubMed:16244146}.	nucleus [GO:0005634]; DNA-binding transcription factor activity [GO:0003700]; transcription cis-regulatory region binding [GO:0000976]; cold acclimation [GO:0009631]; response to cold [GO:0009409]	cold acclimation [GO:0009631]; response to cold [GO:0009409]	DNA-binding transcription factor activity [GO:0003700]; transcription cis-regulatory region binding [GO:0000976]	nucleus [GO:0005634]
CBF3	Q9M0L0	FUNCTION: Transcriptional activator that binds specifically to the DNA sequence 5'-[AG]CCGAC-3'. Binding to the C-repeat/DRE element mediates cold-inducible transcription. CBF/DREB1 factors play a key role in freezing tolerance and cold acclimation. {ECO:0000269|PubMed:11798174, ECO:0000269|PubMed:16244146}.	nucleus [GO:0005634]; cis-regulatory region sequence-specific DNA binding [GO:0000987]; DNA-binding transcription factor activity [GO:0003700]; transcription cis-regulatory region binding [GO:0000976]; cold acclimation [GO:0009631]; positive regulation of gene expression [GO:0010628]; response to cold [GO:0009409]; response to water deprivation [GO:0009414]	cold acclimation [GO:0009631]; positive regulation of gene expression [GO:0010628]; response to cold [GO:0009409]; response to water deprivation [GO:0009414]	cis-regulatory region sequence-specific DNA binding [GO:0000987]; DNA-binding transcription factor activity [GO:0003700]; transcription cis-regulatory region binding [GO:0000976]	nucleus [GO:0005634]
CUC2	O04017	FUNCTION: Transcription activator of STM and KNAT6. Involved in molecular mechanisms regulating shoot apical meristem (SAM) formation during embryogenesis and organ separation. Required for the fusion of septa of gynoecia along the length of the ovaries. Activates the shoot formation in callus in a STM-dependent manner. Controls leaf margin development and required for leaf serration. Involved in…	nucleus [GO:0005634]; DNA-binding transcription factor activity [GO:0003700]; transcription cis-regulatory region binding [GO:0000976]; formation of plant organ boundary [GO:0090691]; leaf development [GO:0048366]; primary shoot apical meristem specification [GO:0010072]; regulation of timing of plant organ formation [GO:0090709]; secondary shoot formation [GO:0010223]	formation of plant organ boundary [GO:0090691]; leaf development [GO:0048366]; primary shoot apical meristem specification [GO:0010072]; regulation of timing of plant organ formation [GO:0090709]; secondary shoot formation [GO:0010223]	DNA-binding transcription factor activity [GO:0003700]; transcription cis-regulatory region binding [GO:0000976]	nucleus [GO:0005634]
CUC3	Q9S851	FUNCTION: Transcription activator. Involved in molecular mechanisms regulating shoot apical meristem (SAM) formation during embryogenesis and organ separation. Required for axillary meristem initiation and separation of the meristem from the main stem. May act as an inhibitor of cell division. {ECO:0000269|PubMed:12837947, ECO:0000269|PubMed:17122068}.	nucleus [GO:0005634]; DNA-binding transcription factor activity [GO:0003700]; transcription cis-regulatory region binding [GO:0000976]; meristem initiation [GO:0010014]; organ boundary specification between lateral organs and the meristem [GO:0010199]	meristem initiation [GO:0010014]; organ boundary specification between lateral organs and the meristem [GO:0010199]	DNA-binding transcription factor activity [GO:0003700]; transcription cis-regulatory region binding [GO:0000976]	nucleus [GO:0005634]
DREB19	O80917	FUNCTION: Transcriptional activator that binds specifically to the DNA sequence 5'-[AG]CCGAC-3'. Binding to the C-repeat/DRE element mediates abscisic acid-inducible transcription. Involved in the regulation of plant development and tolerance to abiotic stresses (PubMed:21069430). {ECO:0000269|PubMed:11798174, ECO:0000269|PubMed:21069430}.	nucleus [GO:0005634]; DNA-binding transcription factor activity [GO:0003700]; transcription cis-regulatory region binding [GO:0000976]; abscisic acid-activated signaling pathway [GO:0009738]; cellular response to heat [GO:0034605]; positive regulation of transcription, DNA-templated [GO:0045893]; response to salt stress [GO:0009651]; response to water deprivation [GO:0009414]	abscisic acid-activated signaling pathway [GO:0009738]; cellular response to heat [GO:0034605]; positive regulation of transcription, DNA-templated [GO:0045893]; response to salt stress [GO:0009651]; response to water deprivation [GO:0009414]	DNA-binding transcription factor activity [GO:0003700]; transcription cis-regulatory region binding [GO:0000976]	nucleus [GO:0005634]
DREB2	O82132	FUNCTION: Transcriptional activator that binds specifically to the DNA sequence 5'-[AG]CCGAC-3' (PubMed:11798174). Binding to the C-repeat/DRE element mediates high salinity- and dehydration-inducible transcription (PubMed:11798174). Promotes the expression of heat stress-inducible genes by contributing to the formation of a heat stress-specific transcriptional complex with NF-Y subunits (e.g. DP…	nucleus [GO:0005634]; DNA-binding transcription factor activity [GO:0003700]; transcription cis-regulatory region binding [GO:0000976]; cellular response to hypoxia [GO:0071456]; heat acclimation [GO:0010286]; positive regulation of transcription, DNA-templated [GO:0045893]; response to heat [GO:0009408]; response to hydrogen peroxide [GO:0042542]; response to UV-B [GO:0010224]; response to water…	cellular response to hypoxia [GO:0071456]; heat acclimation [GO:0010286]; positive regulation of transcription, DNA-templated [GO:0045893]; response to heat [GO:0009408]; response to hydrogen peroxide [GO:0042542]; response to UV-B [GO:0010224]; response to water deprivation [GO:0009414]	DNA-binding transcription factor activity [GO:0003700]; transcription cis-regulatory region binding [GO:0000976]	nucleus [GO:0005634]
HSFA1E	Q9SCW5	FUNCTION: Transcriptional activator that specifically binds DNA sequence 5'-AGAAnnTTCT-3' known as heat shock promoter elements (HSE).	cytoplasm [GO:0005737]; nucleus [GO:0005634]; DNA-binding transcription factor activity [GO:0003700]; RNA polymerase II cis-regulatory region sequence-specific DNA binding [GO:0000978]; cellular response to heat [GO:0034605]; regulation of transcription by RNA polymerase II [GO:0006357]	cellular response to heat [GO:0034605]; regulation of transcription by RNA polymerase II [GO:0006357]	DNA-binding transcription factor activity [GO:0003700]; RNA polymerase II cis-regulatory region sequence-specific DNA binding [GO:0000978]	cytoplasm [GO:0005737]; nucleus [GO:0005634]
HSFB4	Q9C635	FUNCTION: Transcriptional regulator that specifically binds DNA sequence 5'-AGAAnnTTCT-3' known as heat shock promoter elements (HSE).	cytoplasm [GO:0005737]; nucleus [GO:0005634]; DNA-binding transcription factor activity [GO:0003700]; RNA polymerase II cis-regulatory region sequence-specific DNA binding [GO:0000978]; asymmetric cell division [GO:0008356]; regulation of transcription by RNA polymerase II [GO:0006357]	asymmetric cell division [GO:0008356]; regulation of transcription by RNA polymerase II [GO:0006357]	DNA-binding transcription factor activity [GO:0003700]; RNA polymerase II cis-regulatory region sequence-specific DNA binding [GO:0000978]	cytoplasm [GO:0005737]; nucleus [GO:0005634]
MYB3R1	Q9S7G7	FUNCTION: Transcription factor that binds 5'-AACGG-3' motifs in gene promoters (PubMed:21862669). Transcription activator involved in the regulation of cytokinesis, probably via the activation of several G2/M phase-specific genes transcription (e.g. KNOLLE) (PubMed:17287251, PubMed:21862669). Transcription repressor that regulates organ growth. Binds to the promoters of G2/M-specific genes and to…	nucleus [GO:0005634]; DNA-binding transcription factor activity, RNA polymerase II-specific [GO:0000981]; RNA polymerase II cis-regulatory region sequence-specific DNA binding [GO:0000978]; sequence-specific DNA binding [GO:0043565]; negative regulation of cell population proliferation [GO:0008285]; negative regulation of cellular response to caffeine [GO:1901181]; negative regulation of transcri…	negative regulation of cell population proliferation [GO:0008285]; negative regulation of cellular response to caffeine [GO:1901181]; negative regulation of transcription, DNA-templated [GO:0045892]; positive regulation of transcription, DNA-templated [GO:0045893]; regulation of cytokinesis [GO:0032465]; regulation of transcription, DNA-templated [GO:0006355]	DNA-binding transcription factor activity, RNA polymerase II-specific [GO:0000981]; RNA polymerase II cis-regulatory region sequence-specific DNA binding [GO:0000978]; sequence-specific DNA binding [GO:0043565]	nucleus [GO:0005634]
MYB3R4	Q94FL9	FUNCTION: Transcription factor that binds 5'-AACGG-3' motifs in gene promoters (PubMed:21862669). Involved in the regulation of cytokinesis, probably via the activation of several G2/M phase-specific genes transcription (e.g. KNOLLE) (PubMed:17287251, PubMed:21862669, PubMed:25806785). Required for the maintenance of diploidy (PubMed:21862669). {ECO:0000269|PubMed:17287251, ECO:0000269|PubMed:218…	nucleus [GO:0005634]; phragmoplast [GO:0009524]; spindle [GO:0005819]; DNA-binding transcription activator activity, RNA polymerase II-specific [GO:0001228]; DNA-binding transcription factor activity [GO:0003700]; DNA-binding transcription factor activity, RNA polymerase II-specific [GO:0000981]; RNA polymerase II cis-regulatory region sequence-specific DNA binding [GO:0000978]; sequence-specific…	defense response to fungus [GO:0050832]; negative regulation of cellular response to caffeine [GO:1901181]; positive regulation of transcription, DNA-templated [GO:0045893]; regulation of cytokinesis [GO:0032465]; regulation of DNA endoreduplication [GO:0032875]; regulation of transcription, DNA-templated [GO:0006355]; response to fungus [GO:0009620]; response to salicylic acid [GO:0009751]	DNA-binding transcription activator activity, RNA polymerase II-specific [GO:0001228]; DNA-binding transcription factor activity [GO:0003700]; DNA-binding transcription factor activity, RNA polymerase II-specific [GO:0000981]; RNA polymerase II cis-regulatory region sequence-specific DNA binding [GO:0000978]; sequence-specific DNA binding [GO:0043565]; transcription cis-regulatory region binding …	nucleus [GO:0005634]; phragmoplast [GO:0009524]; spindle [GO:0005819]
MYB3R5	Q6R032	FUNCTION: Transcription factor that binds 5'-AACGG-3' motifs in gene promoters (By similarity). Transcription repressor that regulates organ growth. Binds to the promoters of G2/M-specific genes and to E2F target genes to prevent their expression in post-mitotic cells and to restrict the time window of their expression in proliferating cells (PubMed:26069325). {ECO:0000250|UniProtKB:Q94FL9, ECO:0…	nucleus [GO:0005634]; DNA-binding transcription factor activity [GO:0003700]; DNA-binding transcription factor activity, RNA polymerase II-specific [GO:0000981]; RNA polymerase II cis-regulatory region sequence-specific DNA binding [GO:0000978]; sequence-specific DNA binding [GO:0043565]; negative regulation of cell population proliferation [GO:0008285]; negative regulation of transcription, DNA-…	negative regulation of cell population proliferation [GO:0008285]; negative regulation of transcription, DNA-templated [GO:0045892]; regulation of transcription, DNA-templated [GO:0006355]; response to ethylene [GO:0009723]; response to salicylic acid [GO:0009751]	DNA-binding transcription factor activity [GO:0003700]; DNA-binding transcription factor activity, RNA polymerase II-specific [GO:0000981]; RNA polymerase II cis-regulatory region sequence-specific DNA binding [GO:0000978]; sequence-specific DNA binding [GO:0043565]	nucleus [GO:0005634]
NAC2	Q84K00	FUNCTION: Transcriptional activator activated by proteolytic cleavage through regulated intramembrane proteolysis (RIP) (By similarity). Transcripition activator associated with the induction of genes related to flavonoid biosynthesis and required for the accumulation of anthocyanins in response to high light stress (PubMed:19887540). Plays a role in the regulation of 20S and 26S proteasomes in r…	cytoplasm [GO:0005737]; integral component of membrane [GO:0016021]; nucleus [GO:0005634]; DNA binding [GO:0003677]; DNA-binding transcription factor activity [GO:0003700]; positive regulation of transcription, DNA-templated [GO:0045893]; regulation of flavonoid biosynthetic process [GO:0009962]; response to high light intensity [GO:0009644]	positive regulation of transcription, DNA-templated [GO:0045893]; regulation of flavonoid biosynthetic process [GO:0009962]; response to high light intensity [GO:0009644]	DNA binding [GO:0003677]; DNA-binding transcription factor activity [GO:0003700]	cytoplasm [GO:0005737]; integral component of membrane [GO:0016021]; nucleus [GO:0005634]
NAM	Q9ZNU2	FUNCTION: May encode a transcription factor involved in the elaboration of shoot apical meristems (SAM) (Probable). Together with NAC056/NARS1, regulates embryogenesis by regulating the development and degeneration of ovule integuments, a process required for intertissue communication between the embryo and the maternal integument (PubMed:18849494). {ECO:0000269|PubMed:18849494, ECO:0000305}.	nucleus [GO:0005634]; DNA-binding transcription factor activity [GO:0003700]; transcription cis-regulatory region binding [GO:0000976]; integument development [GO:0080060]; regulation of embryonic development [GO:0045995]; seed morphogenesis [GO:0048317]; system development [GO:0048731]	integument development [GO:0080060]; regulation of embryonic development [GO:0045995]; seed morphogenesis [GO:0048317]; system development [GO:0048731]	DNA-binding transcription factor activity [GO:0003700]; transcription cis-regulatory region binding [GO:0000976]	nucleus [GO:0005634]
NAP	O49255	FUNCTION: Transcription activator that binds to, and transactivates the promoter of the abscisic aldehyde oxidase AAO3. Promotes chlorophyll degradation in leaves by enhancing transcription of AAO3, which leads to increased levels of the senescence-inducing hormone abscisic acid (ABA) (PubMed:25516602). Involved in the control of dehydration in senescing leaves. Binds to the DNA sequence 5'-CACGT…	nucleus [GO:0005634]; DNA-binding transcription factor activity [GO:0003700]; transcription cis-regulatory region binding [GO:0000976]; embryo development ending in seed dormancy [GO:0009793]; flower development [GO:0009908]; fruit ripening [GO:0009835]; leaf senescence [GO:0010150]; multidimensional cell growth [GO:0009825]	embryo development ending in seed dormancy [GO:0009793]; flower development [GO:0009908]; fruit ripening [GO:0009835]; leaf senescence [GO:0010150]; multidimensional cell growth [GO:0009825]	DNA-binding transcription factor activity [GO:0003700]; transcription cis-regulatory region binding [GO:0000976]	nucleus [GO:0005634]
NTM1	A8MQY1	FUNCTION: Transcription activator activated by proteolytic cleavage through regulated intramembrane proteolysis (RIP) mediated by calpain or its functional homolog. Regulates cytokinin signaling during cell division. {ECO:0000269|PubMed:17098812}.	endoplasmic reticulum membrane [GO:0005789]; integral component of membrane [GO:0016021]; nuclear membrane [GO:0031965]; nucleus [GO:0005634]; DNA binding [GO:0003677]; DNA-binding transcription factor activity [GO:0003700]; cytokinin-activated signaling pathway [GO:0009736]; leaf morphogenesis [GO:0009965]; positive regulation of transcription, DNA-templated [GO:0045893]; regulation of cell divi…	cytokinin-activated signaling pathway [GO:0009736]; leaf morphogenesis [GO:0009965]; positive regulation of transcription, DNA-templated [GO:0045893]; regulation of cell division [GO:0051302]	DNA binding [GO:0003677]; DNA-binding transcription factor activity [GO:0003700]	endoplasmic reticulum membrane [GO:0005789]; integral component of membrane [GO:0016021]; nuclear membrane [GO:0031965]; nucleus [GO:0005634]
NTM2	Q9M126	FUNCTION: Transcription activator activated by proteolytic cleavage through regulated intramembrane proteolysis (RIP). Involved in salt stress response during seed germination and seedling growth. Binds the auxin-responsive IAA30 gene promoter and may serve as a molecular link that interconnects a developmental feedback loop of auxin signaling with a salt signal transduction pathway during seed g…	integral component of membrane [GO:0016021]; nucleus [GO:0005634]; plasma membrane [GO:0005886]; DNA binding [GO:0003677]; DNA-binding transcription factor activity [GO:0003700]; positive regulation of transcription, DNA-templated [GO:0045893]	positive regulation of transcription, DNA-templated [GO:0045893]	DNA binding [GO:0003677]; DNA-binding transcription factor activity [GO:0003700]	integral component of membrane [GO:0016021]; nucleus [GO:0005634]; plasma membrane [GO:0005886]
Rap210	A0A178V109	NA	nucleus [GO:0005634]; DNA binding [GO:0003677]; DNA-binding transcription factor activity [GO:0003700]	NA	DNA binding [GO:0003677]; DNA-binding transcription factor activity [GO:0003700]	nucleus [GO:0005634]
REM16	Q8RYD1	NA	nucleus [GO:0005634]; plant-type vacuole [GO:0000325]; DNA binding [GO:0003677]	NA	DNA binding [GO:0003677]	nucleus [GO:0005634]; plant-type vacuole [GO:0000325]
RRTF1	A0A178UVP9	NA	nucleus [GO:0005634]; DNA binding [GO:0003677]; DNA-binding transcription factor activity [GO:0003700]	NA	DNA binding [GO:0003677]; DNA-binding transcription factor activity [GO:0003700]	nucleus [GO:0005634]
SND2	O49459	FUNCTION: Transcriptional activator that plays a regulatory role in the development of secondary cell wall fibers (PubMed:18952777,PubMed:22133261). Involved in the regulation of cellulose and hemicellulose biosynthetic genes as well as of genes involved in lignin polymerization and signaling (PubMed:22133261). Is not a direct target of SND1 (PubMed:18952777). {ECO:0000269|PubMed:18952777, ECO:00…	nucleus [GO:0005634]; DNA-binding transcription factor activity [GO:0003700]; transcription cis-regulatory region binding [GO:0000976]; positive regulation of transcription, DNA-templated [GO:0045893]; regulation of secondary cell wall biogenesis [GO:2000652]; regulation of transcription, DNA-templated [GO:0006355]	positive regulation of transcription, DNA-templated [GO:0045893]; regulation of secondary cell wall biogenesis [GO:2000652]; regulation of transcription, DNA-templated [GO:0006355]	DNA-binding transcription factor activity [GO:0003700]; transcription cis-regulatory region binding [GO:0000976]	nucleus [GO:0005634]
SPL5	Q9S758	FUNCTION: Trans-acting factor that binds specifically to the consensus nucleotide sequence 5'-TNCGTACAA-3' of AP1 promoter. Promotes both vegetative phase change and flowering. {ECO:0000269|PubMed:10524240, ECO:0000269|PubMed:16914499}.	cytoplasm [GO:0005737]; nucleus [GO:0005634]; DNA binding [GO:0003677]; DNA-binding transcription factor activity [GO:0003700]; metal ion binding [GO:0046872]; regulation of transcription, DNA-templated [GO:0006355]; regulation of vegetative phase change [GO:0010321]	regulation of transcription, DNA-templated [GO:0006355]; regulation of vegetative phase change [GO:0010321]	DNA binding [GO:0003677]; DNA-binding transcription factor activity [GO:0003700]; metal ion binding [GO:0046872]	cytoplasm [GO:0005737]; nucleus [GO:0005634]
SPL9	Q700W2	FUNCTION: Trans-acting factor that binds specifically to the consensus nucleotide sequence 5'-TNCGTACAA-3'. {ECO:0000250}.	cytoplasm [GO:0005737]; nucleus [GO:0005634]; DNA binding [GO:0003677]; DNA-binding transcription factor activity [GO:0003700]; metal ion binding [GO:0046872]; anther development [GO:0048653]; leaf development [GO:0048366]; regulation of leaf formation [GO:2000025]; regulation of transcription, DNA-templated [GO:0006355]	anther development [GO:0048653]; leaf development [GO:0048366]; regulation of leaf formation [GO:2000025]; regulation of transcription, DNA-templated [GO:0006355]	DNA binding [GO:0003677]; DNA-binding transcription factor activity [GO:0003700]; metal ion binding [GO:0046872]	cytoplasm [GO:0005737]; nucleus [GO:0005634]
TCP3	Q9MAH8	FUNCTION: Plays a pivotal role in the control of morphogenesis of shoot organs by negatively regulating the expression of boundary-specific genes such as CUC genes, probably through the induction of miRNA (e.g. miR164). Participates in ovule develpment (PubMed:25378179). {ECO:0000269|PubMed:17307931, ECO:0000269|PubMed:25378179}.	nucleus [GO:0005634]; DNA-binding transcription factor activity [GO:0003700]; sequence-specific DNA binding [GO:0043565]; leaf development [GO:0048366]; leaf senescence [GO:0010150]; regulation of secondary shoot formation [GO:2000032]; regulation of transcription, DNA-templated [GO:0006355]; response to auxin [GO:0009733]	leaf development [GO:0048366]; leaf senescence [GO:0010150]; regulation of secondary shoot formation [GO:2000032]; regulation of transcription, DNA-templated [GO:0006355]; response to auxin [GO:0009733]	DNA-binding transcription factor activity [GO:0003700]; sequence-specific DNA binding [GO:0043565]	nucleus [GO:0005634]
TGA1	Q39237	FUNCTION: Transcriptional activator that binds specifically to the DNA sequence 5'-TGACG-3'. Recognizes ocs elements like the as-1 motif of the cauliflower mosaic virus 35S promoter. Binding to the as-1-like cis elements mediate auxin- and salicylic acid-inducible transcription. May be involved in the induction of the systemic acquired resistance (SAR) via its interaction with NPR1. Could also bi…	nucleus [GO:0005634]; DNA-binding transcription factor activity [GO:0003700]; sequence-specific DNA binding [GO:0043565]; transcription cis-regulatory region binding [GO:0000976]; defense response to bacterium [GO:0042742]; transcription, DNA-templated [GO:0006351]	defense response to bacterium [GO:0042742]; transcription, DNA-templated [GO:0006351]	DNA-binding transcription factor activity [GO:0003700]; sequence-specific DNA binding [GO:0043565]; transcription cis-regulatory region binding [GO:0000976]	nucleus [GO:0005634]
TGA10	E3VNM4	FUNCTION: Together with TGA9, basic leucine-zipper transcription factor required for anther development, probably via the activation of SPL expression in anthers and via the regulation of genes with functions in early and middle tapetal development (PubMed:20805327). Required for signaling responses to pathogen-associated molecular patterns (PAMPs) such as flg22 that involves chloroplastic reacti…	nucleus [GO:0005634]; DNA-binding transcription factor activity [GO:0003700]; protein homodimerization activity [GO:0042803]; transcription cis-regulatory region binding [GO:0000976]; anther development [GO:0048653]; hydrogen peroxide mediated signaling pathway [GO:0071588]; response to molecule of bacterial origin [GO:0002237]; transcription, DNA-templated [GO:0006351]	anther development [GO:0048653]; hydrogen peroxide mediated signaling pathway [GO:0071588]; response to molecule of bacterial origin [GO:0002237]; transcription, DNA-templated [GO:0006351]	DNA-binding transcription factor activity [GO:0003700]; protein homodimerization activity [GO:0042803]; transcription cis-regulatory region binding [GO:0000976]	nucleus [GO:0005634]
TGA6	Q39140	FUNCTION: Transcriptional activator that binds specifically to the DNA sequence 5'-TGACG-3'. Recognizes ocs elements like the as-1 motif of the cauliflower mosaic virus 35S promoter. Binding to the as-1-like cis elements mediate auxin- and salicylic acid-inducible transcription. May be involved in the induction of the systemic acquired resistance (SAR) via its interaction with NPR1. Could also bi…	nucleus [GO:0005634]; DNA-binding transcription factor activity [GO:0003700]; hydrolase activity [GO:0016787]; metal ion binding [GO:0046872]; transcription cis-regulatory region binding [GO:0000976]; transcription, DNA-templated [GO:0006351]	transcription, DNA-templated [GO:0006351]	DNA-binding transcription factor activity [GO:0003700]; hydrolase activity [GO:0016787]; metal ion binding [GO:0046872]; transcription cis-regulatory region binding [GO:0000976]	nucleus [GO:0005634]
TGA9	Q93XM6	FUNCTION: Together with TGA10, basic leucine-zipper transcription factor required for anther development, probably via the activation of SPL expression in anthers and via the regulation of genes with functions in early and middle tapetal development (PubMed:20805327). Required for signaling responses to pathogen-associated molecular patterns (PAMPs) such as flg22 that involves chloroplastic react…	nucleus [GO:0005634]; DNA-binding transcription factor activity [GO:0003700]; protein homodimerization activity [GO:0042803]; transcription cis-regulatory region binding [GO:0000976]; anther development [GO:0048653]; hydrogen peroxide mediated signaling pathway [GO:0071588]; response to molecule of bacterial origin [GO:0002237]; transcription, DNA-templated [GO:0006351]	anther development [GO:0048653]; hydrogen peroxide mediated signaling pathway [GO:0071588]; response to molecule of bacterial origin [GO:0002237]; transcription, DNA-templated [GO:0006351]	DNA-binding transcription factor activity [GO:0003700]; protein homodimerization activity [GO:0042803]; transcription cis-regulatory region binding [GO:0000976]	nucleus [GO:0005634]
VND2	O65508	FUNCTION: Transcription activator that binds to the secondary wall NAC binding element (SNBE), 5'-(T/A)NN(C/T)(T/C/G)TNNNNNNNA(A/C)GN(A/C/T)(A/T)-3', in the promoter of target genes (By similarity). Involved in xylem formation by promoting the expression of secondary wall-associated transcription factors and of genes involved in secondary wall biosynthesis and programmed cell death, genes driven …	nucleus [GO:0005634]; DNA-binding transcription factor activity [GO:0003700]; sequence-specific DNA binding [GO:0043565]; transcription cis-regulatory region binding [GO:0000976]; cell wall organization [GO:0071555]; positive regulation of secondary cell wall biogenesis [GO:1901348]; regulation of transcription, DNA-templated [GO:0006355]; xylem vessel member cell differentiation [GO:0048759]	cell wall organization [GO:0071555]; positive regulation of secondary cell wall biogenesis [GO:1901348]; regulation of transcription, DNA-templated [GO:0006355]; xylem vessel member cell differentiation [GO:0048759]	DNA-binding transcription factor activity [GO:0003700]; sequence-specific DNA binding [GO:0043565]; transcription cis-regulatory region binding [GO:0000976]	nucleus [GO:0005634]
VND3	Q9FH59	FUNCTION: Transcription activator that binds to the secondary wall NAC binding element (SNBE), 5'-(T/A)NN(C/T)(T/C/G)TNNNNNNNA(A/C)GN(A/C/T)(A/T)-3', in the promoter of target genes (By similarity). Involved in xylem formation by promoting the expression of secondary wall-associated transcription factors and of genes involved in secondary wall biosynthesis and programmed cell death, genes driven …	nucleus [GO:0005634]; DNA-binding transcription factor activity [GO:0003700]; sequence-specific DNA binding [GO:0043565]; transcription cis-regulatory region binding [GO:0000976]; cell wall organization [GO:0071555]; positive regulation of secondary cell wall biogenesis [GO:1901348]; regulation of transcription, DNA-templated [GO:0006355]; xylem vessel member cell differentiation [GO:0048759]	cell wall organization [GO:0071555]; positive regulation of secondary cell wall biogenesis [GO:1901348]; regulation of transcription, DNA-templated [GO:0006355]; xylem vessel member cell differentiation [GO:0048759]	DNA-binding transcription factor activity [GO:0003700]; sequence-specific DNA binding [GO:0043565]; transcription cis-regulatory region binding [GO:0000976]	nucleus [GO:0005634]
VND4	Q9FWX2	FUNCTION: Transcription activator that binds to the secondary wall NAC binding element (SNBE), 5'-(T/A)NN(C/T)(T/C/G)TNNNNNNNA(A/C)GN(A/C/T)(A/T)-3', in the promoter of target genes (By similarity). Involved in xylem formation by promoting the expression of secondary wall-associated transcription factors and of genes involved in secondary wall biosynthesis and programmed cell death, genes driven …	nucleus [GO:0005634]; DNA-binding transcription factor activity [GO:0003700]; sequence-specific DNA binding [GO:0043565]; transcription cis-regulatory region binding [GO:0000976]; cell wall organization [GO:0071555]; positive regulation of secondary cell wall biogenesis [GO:1901348]; regulation of transcription, DNA-templated [GO:0006355]; xylem vessel member cell differentiation [GO:0048759]	cell wall organization [GO:0071555]; positive regulation of secondary cell wall biogenesis [GO:1901348]; regulation of transcription, DNA-templated [GO:0006355]; xylem vessel member cell differentiation [GO:0048759]	DNA-binding transcription factor activity [GO:0003700]; sequence-specific DNA binding [GO:0043565]; transcription cis-regulatory region binding [GO:0000976]	nucleus [GO:0005634]
