## Supplementary material for "Evolutionary analysis of conserved non-coding elements subsequent to whole-genome duplication in opium poppy": Table S16.xlsx

### Sheet: Sheet1
Table S16. CNEs lists for PSSDR1, CYP719A21, PSMT1 and SALR.
cns_id	qaccn	qchr	qstart	qstop	qstrand	saccn	schr	sstart	sstop	sstrand	eval
Pso04G00230.0|chr4|473321|473392|-|Prh03G43220.0|chr3|287247557|287247487|+|54.5	Pso04G00230.0	chr4	473321	473392	-	Prh03G43220.0	chr3	287247487	287247557	+	54.5
Pso04G00230.0|chr4|473405|473434|-|Prh03G43220.0|chr3|287247464|287247435|+|46.8	Pso04G00230.0	chr4	473405	473434	-	Prh03G43220.0	chr3	287247435	287247464	+	46.8
Pso04G00230.0|chr4|473448|473474|-|Prh03G43220.0|chr3|287247434|287247408|+|35.3	Pso04G00230.0	chr4	473448	473474	-	Prh03G43220.0	chr3	287247408	287247434	+	35.3
Pso04G00230.0|chr4|473657|473746|-|Prh03G43220.0|chr3|287247225|287247134|+|104.0	Pso04G00230.0	chr4	473657	473746	-	Prh03G43220.0	chr3	287247134	287247225	+	104
Pso04G00230.0|chr4|475258|475314|-|Prh03G43220.0|chr3|287246305|287246249|+|52.6	Pso04G00230.0	chr4	475258	475314	-	Prh03G43220.0	chr3	287246249	287246305	+	52.6
Pso04G00230.0|chr4|475762|475896|-|Prh03G43220.0|chr3|287245851|287245717|+|121.0	Pso04G00230.0	chr4	475762	475896	-	Prh03G43220.0	chr3	287245717	287245851	+	121
Pso04G00320.0|chr4|690543|690606|-|Prh03G46000.0|chr3|299845009|299844945|+|58.4	Pso04G00320.0	chr4	690543	690606	-	Prh03G46000.0	chr3	299844945	299845009	+	58.4
Pso04G00320.0|chr4|690819|690900|-|Prh03G43070.0|chr3|286872648|286872569|+|87.2	Pso04G00320.0	chr4	690819	690900	-	Prh03G43070.0	chr3	286872569	286872648	+	87.2
Pso04G00320.0|chr4|692380|692403|-|Prh03G46000.0|chr3|299841530|299841507|+|35.3	Pso04G00320.0	chr4	692380	692403	-	Prh03G46000.0	chr3	299841507	299841530	+	35.3
Pso04G00320.0|chr4|692386|692403|-|Prh03G43070.0|chr3|286871072|286871055|+|29.5	Pso04G00320.0	chr4	692386	692403	-	Prh03G43070.0	chr3	286871055	286871072	+	29.5
Pso04G00320.0|chr4|692483|692503|-|Prh03G46000.0|chr3|299841445|299841425|+|29.5	Pso04G00320.0	chr4	692483	692503	-	Prh03G46000.0	chr3	299841425	299841445	+	29.5
Pso04G00320.0|chr4|692483|692503|-|Prh03G43070.0|chr3|286870993|286870973|+|29.5	Pso04G00320.0	chr4	692483	692503	-	Prh03G43070.0	chr3	286870973	286870993	+	29.5
Pso04G00320.0|chr4|693098|693161|-|Prh03G43070.0|chr3|286870927|286870864|+|37.2	Pso04G00320.0	chr4	693098	693161	-	Prh03G43070.0	chr3	286870864	286870927	+	37.2
Pso04G00320.0|chr4|693538|693590|-|Prh03G43070.0|chr3|286870859|286870807|+|50.7	Pso04G00320.0	chr4	693538	693590	-	Prh03G43070.0	chr3	286870807	286870859	+	50.7
Pso04G00320.0|chr4|693538|693590|-|Prh03G46000.0|chr3|299841330|299841278|+|50.7	Pso04G00320.0	chr4	693538	693590	-	Prh03G46000.0	chr3	299841278	299841330	+	50.7
Pso04G00320.0|chr4|693656|693722|-|Prh03G46000.0|chr3|299840397|299840331|+|66.1	Pso04G00320.0	chr4	693656	693722	-	Prh03G46000.0	chr3	299840331	299840397	+	66.1
Pso04G00330.0|chr4|693656|693722|+|Prh03G43060.0|chr3|286870759|286870693|-|66.1	Pso04G00330.0	chr4	693656	693722	+	Prh03G43060.0	chr3	286870693	286870759	-	66.1
Pso04G00330.0|chr4|693680|693722|+|Prh03G45990.0|chr3|299841195|299841153|-|54.5	Pso04G00330.0	chr4	693680	693722	+	Prh03G45990.0	chr3	299841153	299841195	-	54.5
Pso04G00330.0|chr4|693855|693891|+|Prh03G45990.0|chr3|299841051|299841015|-|31.5	Pso04G00330.0	chr4	693855	693891	+	Prh03G45990.0	chr3	299841015	299841051	-	31.5
Pso04G00330.0|chr4|693855|693895|+|Prh03G43060.0|chr3|286870591|286870551|-|39.1	Pso04G00330.0	chr4	693855	693895	+	Prh03G43060.0	chr3	286870551	286870591	-	39.1
Pso04G00330.0|chr4|694143|694157|+|Prh03G45990.0|chr3|299838197|299838183|-|29.5	Pso04G00330.0	chr4	694143	694157	+	Prh03G45990.0	chr3	299838183	299838197	-	29.5
Pso04G00330.0|chr4|694143|694183|+|Prh03G43060.0|chr3|286869173|286869132|-|48.8	Pso04G00330.0	chr4	694143	694183	+	Prh03G43060.0	chr3	286869132	286869173	-	48.8
Pso04G00330.0|chr4|694165|694183|+|Prh03G45990.0|chr3|299838167|299838149|-|31.5	Pso04G00330.0	chr4	694165	694183	+	Prh03G45990.0	chr3	299838149	299838167	-	31.5
Pso04G00440.0|chr4|1045613|1045638|+|Prh03G43140.0|chr3|287040445|287040420|-|39.1	Pso04G00440.0	chr4	1045613	1045638	+	Prh03G43140.0	chr3	287040420	287040445	-	39.1
Pso04G00440.0|chr4|1047171|1047259|+|Prh03G43140.0|chr3|287038435|287038347|-|85.3	Pso04G00440.0	chr4	1047171	1047259	+	Prh03G43140.0	chr3	287038347	287038435	-	85.3
